# Virion-wide interactome mapping of HSV-1 reveals maturation-dependent remodeling and convergent organization of herpesvirus tegument networks

**DOI:** 10.64898/2026.08.07.743351

**Authors:** Lars Mühlberg, Yannick Jensen, Julia Ruta, Iris Gruska, Jens B. Bosse, Lüder Wiebusch, Fan Liu, Boris Bogdanow

## Abstract

Herpesvirus virions form by remodeling of intracellular virus-host interaction networks into evolutionarily conserved particle architectures. Here, we define a virion-wide spatial and quantitative protein proximity map of herpes simplex virus 1 (HSV-1) by combining cross-linking mass spectrometry with quantitative proteomics. Integration with intracellular interaction maps reveals that maturation acts as a selective filter, transforming broad virus-host associations into an organized virion network. This process depletes biosynthetic and nuclear components while enriching interactions involved in tegument organization and envelope acquisition around the viral protein UL49. Comparison with analogous maps of human cytomegalovirus (HCMV) identifies HSV-1-UL49 and HCMV-UL32 as functionally equivalent network hubs despite lacking evolutionary relatedness. Both hubs converge on shared phosphoregulatory host factors, short linear interaction motifs, and liquid-liquid phase separation. At the virion surface, the host complement regulator CD59 protects particles from complement-mediated inactivation. Together, these findings show how conserved organizational principles shape virus-specific virion interaction networks during herpesvirus maturation.
