## Supplementary Table 2 for "Virion-wide interactome mapping of HSV-1 reveals maturation-dependent remodeling and convergent organization of herpesvirus tegument networks"

### Sheet: filterd_PPIs_bothReps_DeepResea
Alpha.protein.mapping.s.	Beta.protein.mapping.s.	Alpha.gene.mapping.s.	Beta.gene.mapping.s.	IsDecoy	PPI	XLcount	Literature_PMID	Experimental_evidence	Evidence_level	Qualifier_note
sp|P06492|UL48	sp|P10233|UL49	UL48	UL49	FALSE	sp|P06492|UL48-sp|P10233|UL49	13	7494306	direct binding; copurification; relocalization	High	Classic VP16-VP22 interaction
sp|P10211|gB	sp|P10229|UL45	gB	UL45	FALSE	sp|P10211|gB-sp|P10229|UL45	9	8057463	functional fusion/entry assay	Low-Medium	Functional interaction; direct binary evidence weaker
sp|P10233|UL49	sp|P68400|CSNK2A1	UL49	CSNK2A1	FALSE	sp|P10233|UL49-sp|P68400|CSNK2A1	16	8941333	kinase-substrate assay	Medium	CK2 phosphorylates VP22
sp|P10233|UL49	sp|P19784|CSNK2A2	UL49	CSNK2A2	FALSE	sp|P10233|UL49-sp|P19784|CSNK2A2	12	8941333	kinase-substrate assay	Medium	CK2-family support; alpha-2 inferred from CK2 holoenzyme literature
sp|P10233|UL49	sp|P67870|CSNK2B	UL49	CSNK2B	FALSE	sp|P10233|UL49-sp|P67870|CSNK2B	7	8941333	kinase-complex support	Medium	CK2 holoenzyme support for VP22 phosphorylation
sp|P10233|UL49	sp|Q71DI3|H3C15	UL49	H3C15	FALSE	sp|P10233|UL49-sp|Q71DI3|H3C15	9	11483770	chromatin-binding assays	Related alphaherpesvirus	Other alphaherpesvirus homolog support only
sp|P10233|UL49	sp|Q99880|H2BC13	UL49	H2BC13	FALSE	sp|P10233|UL49-sp|Q99880|H2BC13	9	11483770	chromatin-binding assays	Related alphaherpesvirus	Other alphaherpesvirus homolog support only
sp|P10233|UL49	sp|P62805|H4C1	UL49	H4C1	FALSE	sp|P10233|UL49-sp|P62805|H4C1	2	11483770	chromatin-binding assays	Related alphaherpesvirus	Other alphaherpesvirus homolog support only
sp|P10233|UL49	sp|Q15691|MAPRE1	UL49	MAPRE1	FALSE	sp|P10233|UL49-sp|Q15691|MAPRE1	4	11967313	microtubule-association assays	Medium	Association with microtubule machinery
sp|P10233|UL49	sp|Q69091|gD	UL49	gD	FALSE	sp|P10233|UL49-sp|Q69091|gD	2	15659744	gD cytoplasmic-tail binding; co-IP	High	Direct support for VP22-gD tail interaction
sp|P10225|UL41	sp|Q15056|EIF4H	UL41	EIF4H	FALSE	sp|P10225|UL41-sp|Q15056|EIF4H	3	16014927	direct interaction assay	Medium	Focused HSV-1 support for vhs-EIF4H
sp|P10225|UL41	sp|P10233|UL49	UL41	UL49	FALSE	sp|P10225|UL41-sp|P10233|UL49	39	17620619	co-IP; ternary complex analysis	Medium	Indirect via VP16; not direct UL41-VP22 binding
sp|P10230|UL46	sp|P10233|UL49	UL46	UL49	FALSE	sp|P10230|UL46-sp|P10233|UL49	28	18602131	infected-cell interaction/network dissection	Medium	Focused HSV-1 complex-level evidence
sp|P04288|gM	sp|P10230|UL46	gM	UL46	FALSE	sp|P04288|gM-sp|P10230|UL46	5	18602131	infected-cell interaction/network dissection	Medium	Focused HSV-1 complex-level evidence from same tegument-envelope network context
sp|P10185|gL	sp|P10211|gB	gL	gB	FALSE	sp|P10185|gL-sp|P10211|gB	10	19656900	functional interaction assays	Low-Medium	Evidence is for gB with gH/gL complex
sp|P06477|gH	sp|P10185|gL	gH	gL	FALSE	sp|P06477|gH-sp|P10185|gL	6	20601960	structural heterodimer evidence	High	Canonical gH-gL complex; HSV-2 structure used as alphaherpesvirus support
sp|P10233|UL49	sp|P11142|HSPA8	UL49	HSPA8	FALSE	sp|P10233|UL49-sp|P11142|HSPA8	22	22357273	relocalization/association study	Low-Medium	Association-level evidence	not clean direct binding
sp|P06487|gI	sp|P10233|UL49	gI	UL49	FALSE	sp|P06487|gI-sp|P10233|UL49	16	22993164	infected-cell complex IP	Medium	Complex-level evidence via gE-gM-gI-VP22 complex
sp|P04288|gM	sp|P06487|gI	gM	gI	FALSE	sp|P04288|gM-sp|P06487|gI	7	22993164	complex dissection in infected cells	Medium	Multicomponent gE-gM-gI-VP22 complex
sp|P04288|gM	sp|P04488|gE	gM	gE	FALSE	sp|P04288|gM-sp|P04488|gE	6	22993164	complex dissection in infected cells	Medium	Multicomponent complex bridged by VP22
sp|P04488|gE	sp|P10205|UL21	gE	UL21	FALSE	sp|P04488|gE-sp|P10205|UL21	5	23150560	infected-cell assembly assay	Medium	Focused HSV-1 tail-assembly/complex recruitment evidence
sp|P10211|gB	sp|P68331|gK	gB	gK	FALSE	sp|P10211|gB-sp|P68331|gK	10	23302878	functional/complex association	Medium	gK association in gB-containing entry complex
sp|P10231|UL47	sp|Q15056|EIF4H	UL47	EIF4H	FALSE	sp|P10231|UL47-sp|Q15056|EIF4H	8	23589852	infected-cell association	Low-Medium	Regulatory/association evidence
sp|P10185|gL	sp|Q69091|gD	gL	gD	FALSE	sp|P10185|gL-sp|Q69091|gD	8	24672037	functional interaction through gH/gL	Low-Medium	Evidence is for gD with gH/gL complex rather than isolated gL
sp|P06477|gH	sp|Q69091|gD	gH	gD	FALSE	sp|P06477|gH-sp|Q69091|gD	4	24672037	cell-cell fusion interaction assay	Medium	Focused HSV-1 functional interaction
sp|P10231|UL47	sp|P10233|UL49	UL47	UL49	FALSE	sp|P10231|UL47-sp|P10233|UL49	32	29925667	interaction-network mapping	Medium	Focused HSV-1 complex/network evidence
sp|P06487|gI	sp|P10205|UL21	gI	UL21	FALSE	sp|P06487|gI-sp|P10205|UL21	4	32938770	infected-neuron IP	Medium	Best interpreted as gI cytoplasmic-domain/gE-gI complex association with UL21
sp|P04488|gE	sp|P10233|UL49	gE	UL49	FALSE	sp|P04488|gE-sp|P10233|UL49	12	17035313;19279114	co-IP; GST pull-down; mutational mapping	High	Direct gE-tail/VP22 support
sp|P10211|gB	sp|Q69091|gD	gB	gD	FALSE	sp|P10211|gB-sp|Q69091|gD	20	17670828;35972147	split-luciferase; fusion-complex assay	Medium	Focused HSV-1 glycoprotein complex evidence
sp|P04288|gM	sp|P10233|UL49	gM	UL49	FALSE	sp|P04288|gM-sp|P10233|UL49	21	19279114;22993164	co-IP; tail pull-down; network dissection	Medium	Focused HSV-1 complex/assembly evidence
sp|P06477|gH	sp|P10211|gB	gH	gB	FALSE	sp|P06477|gH-sp|P10211|gB	13	19656900;35972147	BiMC; split-luciferase	Medium	Focused HSV-1 fusion-complex evidence
sp|P08393|ICP0	sp|P10233|UL49	ICP0	UL49	FALSE	sp|P08393|ICP0-sp|P10233|UL49	14	20164220;20457214	co-IP; colocalization	Medium-High	Focused HSV-1 evidence that VP22 complexes with ICP0
sp|P10220|UL36	sp|P10221|UL37	UL36	UL37	FALSE	sp|P10220|UL36-sp|P10221|UL37	7	21601231;16014918	co-IP mapping; yeast two-hybrid	High	Strong tegument-core interaction
sp|P04488|gE	sp|P06487|gI	gE	gI	FALSE	sp|P04488|gE-sp|P06487|gI	5	9765438;8977192	heterodimer/complex studies	High	Canonical gE-gI complex
sp|P10220|UL36	sp|P10233|UL49	UL36	UL49	FALSE	sp|P10220|UL36-sp|P10233|UL49	94	NA	No focused experimental evidence found	NA	No exact focused HSV-1 PPI found
sp|O00571|DDX3X	sp|P10233|UL49	DDX3X	UL49	FALSE	sp|O00571|DDX3X-sp|P10233|UL49	51	NA	No focused experimental evidence found	NA	No exact focused HSV-1 PPI found
sp|P10233|UL49	sp|Q9NR12|PDLIM7	UL49	PDLIM7	FALSE	sp|P10233|UL49-sp|Q9NR12|PDLIM7	43	NA	No focused experimental evidence found	NA	No exact focused HSV-1 PPI found
sp|P10233|UL49	sp|P62937|PPIA	UL49	PPIA	FALSE	sp|P10233|UL49-sp|P62937|PPIA	40	NA	No focused experimental evidence found	NA	No exact focused HSV-1 PPI found
sp|P10233|UL49	sp|P16333|NCK1	UL49	NCK1	FALSE	sp|P10233|UL49-sp|P16333|NCK1	39	NA	No focused experimental evidence found	NA	No exact focused HSV-1 PPI found
sp|P10233|UL49	sp|P68104|EEF1A1	UL49	EEF1A1	FALSE	sp|P10233|UL49-sp|P68104|EEF1A1	39	NA	No focused experimental evidence found	NA	No exact focused HSV-1 PPI found
sp|P10211|gB	sp|P10233|UL49	gB	UL49	FALSE	sp|P10211|gB-sp|P10233|UL49	35	NA	No focused experimental evidence found	NA	No exact focused HSV-1 PPI found
sp|P04488|gE	sp|P10211|gB	gE	gB	FALSE	sp|P04488|gE-sp|P10211|gB	35	NA	No focused experimental evidence found	NA	No exact focused HSV-1 PPI found
sp|P10233|UL49	sp|Q15056|EIF4H	UL49	EIF4H	FALSE	sp|P10233|UL49-sp|Q15056|EIF4H	32	NA	No focused experimental evidence found	NA	EIF4H is supported for UL41 and UL47	not UL49
sp|P10220|UL36	sp|P10231|UL47	UL36	UL47	FALSE	sp|P10220|UL36-sp|P10231|UL47	29	NA	No focused experimental evidence found	NA	No exact focused HSV-1 PPI found
sp|P10233|UL49	sp|P60709|ACTB	UL49	ACTB	FALSE	sp|P10233|UL49-sp|P60709|ACTB	29	NA	No focused experimental evidence found	NA	VP22-actin-like localization known	but no exact focused binary paper retained
sp|P62805|H4C1	sp|Q71DI3|H3C15	H4C1	H3C15	FALSE	sp|P62805|H4C1-sp|Q71DI3|H3C15	28	NA	No focused experimental evidence found	NA	Host-host control not assessed here
sp|Q71DI3|H3C15	sp|Q99880|H2BC13	H3C15	H2BC13	FALSE	sp|Q71DI3|H3C15-sp|Q99880|H2BC13	27	NA	No focused experimental evidence found	NA	Host-host control not assessed here
sp|P10233|UL49	sp|P63104|YWHAZ	UL49	YWHAZ	FALSE	sp|P10233|UL49-sp|P63104|YWHAZ	25	NA	No focused experimental evidence found	NA	No exact focused HSV-1 PPI found
sp|P10233|UL49	sp|P10238|UL54	UL49	UL54	FALSE	sp|P10233|UL49-sp|P10238|UL54	22	NA	No focused experimental evidence found	NA	No exact focused HSV-1 PPI found
sp|P08392|ICP4	sp|P10233|UL49	ICP4	UL49	FALSE	sp|P08392|ICP4-sp|P10233|UL49	22	NA	No focused experimental evidence found	NA	No exact focused HSV-1 PPI found
sp|P10211|gB	sp|Q99805|TM9SF2	gB	TM9SF2	FALSE	sp|P10211|gB-sp|Q99805|TM9SF2	22	NA	No focused experimental evidence found	NA	No exact focused HSV-1 PPI found
sp|P10233|UL49	sp|P61978|HNRNPK	UL49	HNRNPK	FALSE	sp|P10233|UL49-sp|P61978|HNRNPK	22	NA	No focused experimental evidence found	NA	No exact focused HSV-1 PPI found
sp|P10233|UL49	sp|P10234|DUT	UL49	DUT	FALSE	sp|P10233|UL49-sp|P10234|DUT	22	NA	No focused experimental evidence found	NA	No exact focused HSV-1 PPI found
sp|P60709|ACTB	sp|P68104|EEF1A1	ACTB	EEF1A1	FALSE	sp|P60709|ACTB-sp|P68104|EEF1A1	22	NA	No focused experimental evidence found	NA	Host-host control not assessed here
sp|P10205|UL21	sp|P10233|UL49	UL21	UL49	FALSE	sp|P10205|UL21-sp|P10233|UL49	19	NA	No focused experimental evidence found	NA	No exact focused HSV-1 PPI found
sp|P10209|CVC2	sp|P10233|UL49	CVC2	UL49	FALSE	sp|P10209|CVC2-sp|P10233|UL49	19	NA	No focused experimental evidence found	NA	No exact focused HSV-1 PPI found
sp|P10209|CVC2	sp|P10220|UL36	CVC2	UL36	FALSE	sp|P10209|CVC2-sp|P10220|UL36	19	NA	No focused experimental evidence found	NA	No exact focused HSV-1 PPI found
sp|P10233|UL49	sp|P60842|EIF4A1	UL49	EIF4A1	FALSE	sp|P10233|UL49-sp|P60842|EIF4A1	18	NA	No focused experimental evidence found	NA	EIF4A-family is supported for UL41/vhs literature	not UL49
sp|P07737|PFN1	sp|P10233|UL49	PFN1	UL49	FALSE	sp|P07737|PFN1-sp|P10233|UL49	17	NA	No focused experimental evidence found	NA	No exact focused HSV-1 PPI found
sp|P62805|H4C1	sp|Q99880|H2BC13	H4C1	H2BC13	FALSE	sp|P62805|H4C1-sp|Q99880|H2BC13	17	NA	No focused experimental evidence found	NA	Host-host control not assessed here
sp|P10233|UL49	sp|P62258|YWHAE	UL49	YWHAE	FALSE	sp|P10233|UL49-sp|P62258|YWHAE	16	NA	No focused experimental evidence found	NA	No exact focused HSV-1 PPI found
sp|P04288|gM	sp|P10211|gB	gM	gB	FALSE	sp|P04288|gM-sp|P10211|gB	16	NA	No focused experimental evidence found	NA	No exact focused HSV-1 PPI found
sp|P10233|UL49	sp|Q14847|LASP1	UL49	LASP1	FALSE	sp|P10233|UL49-sp|Q14847|LASP1	16	NA	No focused experimental evidence found	NA	No exact focused HSV-1 PPI found
sp|P10233|UL49	sp|P62820|RAB1A	UL49	RAB1A	FALSE	sp|P10233|UL49-sp|P62820|RAB1A	16	NA	No focused experimental evidence found	NA	No exact focused HSV-1 PPI found
sp|P10233|UL49	sp|P62136|PPP1CA	UL49	PPP1CA	FALSE	sp|P10233|UL49-sp|P62136|PPP1CA	16	NA	No focused experimental evidence found	NA	No exact focused HSV-1 PPI found
sp|P04413|US3	sp|P10233|UL49	US3	UL49	FALSE	sp|P04413|US3-sp|P10233|UL49	15	NA	No focused experimental evidence found	NA	No exact focused HSV-1 PPI found
sp|P10230|UL46	sp|P10231|UL47	UL46	UL47	FALSE	sp|P10230|UL46-sp|P10231|UL47	15	NA	No focused experimental evidence found	NA	No exact focused HSV-1 PPI found
sp|O00571|DDX3X	sp|P10230|UL46	DDX3X	UL46	FALSE	sp|O00571|DDX3X-sp|P10230|UL46	15	NA	No focused experimental evidence found	NA	No exact focused HSV-1 PPI found
sp|P08962|CD63	sp|P10211|gB	CD63	gB	FALSE	sp|P08962|CD63-sp|P10211|gB	14	NA	No focused experimental evidence found	NA	No exact focused HSV-1 PPI found
sp|P10233|UL49	sp|Q9UNK0|STX8	UL49	STX8	FALSE	sp|P10233|UL49-sp|Q9UNK0|STX8	13	NA	No focused experimental evidence found	NA	No exact focused HSV-1 PPI found
sp|O43639|NCK2	sp|P10233|UL49	NCK2	UL49	FALSE	sp|O43639|NCK2-sp|P10233|UL49	13	NA	No focused experimental evidence found	NA	No exact focused HSV-1 PPI found
sp|P10233|UL49	sp|P22626|HNRNPA2B1	UL49	HNRNPA2B1	FALSE	sp|P10233|UL49-sp|P22626|HNRNPA2B1	13	NA	No focused experimental evidence found	NA	No exact focused HSV-1 PPI found
sp|P10221|UL37	sp|P10233|UL49	UL37	UL49	FALSE	sp|P10221|UL37-sp|P10233|UL49	12	NA	No focused experimental evidence found	NA	No exact focused HSV-1 PPI found
sp|P10233|UL49	sp|P62993|GRB2	UL49	GRB2	FALSE	sp|P10233|UL49-sp|P62993|GRB2	12	NA	No focused experimental evidence found	NA	No exact focused HSV-1 PPI found
sp|P10233|UL49	sp|P20340|RAB6A	UL49	RAB6A	FALSE	sp|P10233|UL49-sp|P20340|RAB6A	12	NA	No focused experimental evidence found	NA	No exact focused HSV-1 PPI found
sp|P10233|UL49	sp|Q14247|CTTN	UL49	CTTN	FALSE	sp|P10233|UL49-sp|Q14247|CTTN	12	NA	No focused experimental evidence found	NA	No exact focused HSV-1 PPI found
sp|P06487|gI	sp|P10211|gB	gI	gB	FALSE	sp|P06487|gI-sp|P10211|gB	11	NA	No focused experimental evidence found	NA	No exact focused HSV-1 PPI found
sp|P10233|UL49	sp|Q9UEU0|VTI1B	UL49	VTI1B	FALSE	sp|P10233|UL49-sp|Q9UEU0|VTI1B	11	NA	No focused experimental evidence found	NA	No exact focused HSV-1 PPI found
sp|P10233|UL49	sp|Q7Z3G6|PRICKLE2	UL49	PRICKLE2	FALSE	sp|P10233|UL49-sp|Q7Z3G6|PRICKLE2	11	NA	No focused experimental evidence found	NA	No exact focused HSV-1 PPI found
sp|P10233|UL49	sp|Q12899|TRIM26	UL49	TRIM26	FALSE	sp|P10233|UL49-sp|Q12899|TRIM26	11	NA	No focused experimental evidence found	NA	No exact focused HSV-1 PPI found
sp|P10220|UL36	sp|Q15056|EIF4H	UL36	EIF4H	FALSE	sp|P10220|UL36-sp|Q15056|EIF4H	11	NA	No focused experimental evidence found	NA	No exact focused HSV-1 PPI found
sp|P10233|UL49	sp|Q96RF0|SNX18	UL49	SNX18	FALSE	sp|P10233|UL49-sp|Q96RF0|SNX18	11	NA	No focused experimental evidence found	NA	No exact focused HSV-1 PPI found
sp|P10201|CVC1	sp|P10233|UL49	CVC1	UL49	FALSE	sp|P10201|CVC1-sp|P10233|UL49	10	NA	No focused experimental evidence found	NA	No exact focused HSV-1 PPI found
sp|P10211|gB	sp|P48509|CD151	gB	CD151	FALSE	sp|P10211|gB-sp|P48509|CD151	10	NA	No focused experimental evidence found	NA	No exact focused HSV-1 PPI found
sp|P10205|UL21	sp|P10220|UL36	UL21	UL36	FALSE	sp|P10205|UL21-sp|P10220|UL36	10	NA	No focused experimental evidence found	NA	No exact focused HSV-1 PPI found
sp|P10233|UL49	sp|Q7Z2W4|ZC3HAV1	UL49	ZC3HAV1	FALSE	sp|P10233|UL49-sp|Q7Z2W4|ZC3HAV1	10	NA	No focused experimental evidence found	NA	No exact focused HSV-1 PPI found
sp|P06703|S100A6	sp|P10233|UL49	S100A6	UL49	FALSE	sp|P06703|S100A6-sp|P10233|UL49	10	NA	No focused experimental evidence found	NA	No exact focused HSV-1 PPI found
sp|P09651|HNRNPA1	sp|P10233|UL49	HNRNPA1	UL49	FALSE	sp|P09651|HNRNPA1-sp|P10233|UL49	10	NA	No focused experimental evidence found	NA	No exact focused HSV-1 PPI found
sp|P10233|UL49	sp|P11940|PABPC1	UL49	PABPC1	FALSE	sp|P10233|UL49-sp|P11940|PABPC1	10	NA	No focused experimental evidence found	NA	PABPC1 is supported for UL54/ICP27	not UL49
sp|P10233|UL49	sp|Q96AJ9|VTI1A	UL49	VTI1A	FALSE	sp|P10233|UL49-sp|Q96AJ9|VTI1A	9	NA	No focused experimental evidence found	NA	No exact focused HSV-1 PPI found
sp|O60499|STX10	sp|P10233|UL49	STX10	UL49	FALSE	sp|O60499|STX10-sp|P10233|UL49	9	NA	No focused experimental evidence found	NA	No exact focused HSV-1 PPI found
sp|P04488|gE	sp|P10185|gL	gE	gL	FALSE	sp|P04488|gE-sp|P10185|gL	9	NA	No focused experimental evidence found	NA	No exact focused HSV-1 PPI found
sp|P10220|UL36	sp|P62937|PPIA	UL36	PPIA	FALSE	sp|P10220|UL36-sp|P62937|PPIA	9	NA	No focused experimental evidence found	NA	No exact focused HSV-1 PPI found
sp|P10233|UL49	sp|P67809|YBX1	UL49	YBX1	FALSE	sp|P10233|UL49-sp|P67809|YBX1	9	NA	No focused experimental evidence found	NA	No exact focused HSV-1 PPI found
sp|P10211|gB	sp|Q5VW38|GPR107	gB	GPR107	FALSE	sp|P10211|gB-sp|Q5VW38|GPR107	9	NA	No focused experimental evidence found	NA	No exact focused HSV-1 PPI found
sp|P10233|UL49	sp|Q15836|VAMP3	UL49	VAMP3	FALSE	sp|P10233|UL49-sp|Q15836|VAMP3	9	NA	No focused experimental evidence found	NA	No exact focused HSV-1 PPI found
sp|P10233|UL49	sp|P84077|ARF1	UL49	ARF1	FALSE	sp|P10233|UL49-sp|P84077|ARF1	9	NA	No focused experimental evidence found	NA	No exact focused HSV-1 PPI found
sp|P04485|ICP22	sp|P10233|UL49	ICP22	UL49	FALSE	sp|P04485|ICP22-sp|P10233|UL49	8	NA	No focused experimental evidence found	NA	No exact focused HSV-1 PPI found
sp|P10233|UL49	sp|P27348|YWHAQ	UL49	YWHAQ	FALSE	sp|P10233|UL49-sp|P27348|YWHAQ	8	NA	No focused experimental evidence found	NA	No exact focused HSV-1 PPI found
sp|P10233|UL49	sp|P46060|RANGAP1	UL49	RANGAP1	FALSE	sp|P10233|UL49-sp|P46060|RANGAP1	8	NA	No focused experimental evidence found	NA	No exact focused HSV-1 PPI found
sp|P10233|UL49	sp|Q9Y5X1|SNX9	UL49	SNX9	FALSE	sp|P10233|UL49-sp|Q9Y5X1|SNX9	8	NA	No focused experimental evidence found	NA	No exact focused HSV-1 PPI found
sp|P10233|UL49	sp|P38159|RBMX	UL49	RBMX	FALSE	sp|P10233|UL49-sp|P38159|RBMX	8	NA	No focused experimental evidence found	NA	No exact focused HSV-1 PPI found
sp|O00571|DDX3X	sp|P10231|UL47	DDX3X	UL47	FALSE	sp|O00571|DDX3X-sp|P10231|UL47	8	NA	No focused experimental evidence found	NA	No exact focused HSV-1 PPI found
sp|P10231|UL47	sp|P60709|ACTB	UL47	ACTB	FALSE	sp|P10231|UL47-sp|P60709|ACTB	8	NA	No focused experimental evidence found	NA	No exact focused HSV-1 PPI found
sp|P04488|gE	sp|Q69091|gD	gE	gD	FALSE	sp|P04488|gE-sp|Q69091|gD	7	NA	No focused experimental evidence found	NA	No exact focused HSV-1 PPI found
sp|P10230|UL46	sp|Q15056|EIF4H	UL46	EIF4H	FALSE	sp|P10230|UL46-sp|Q15056|EIF4H	7	NA	No focused experimental evidence found	NA	No exact focused HSV-1 PPI found
sp|P10233|UL49	sp|P63313|TMSB10	UL49	TMSB10	FALSE	sp|P10233|UL49-sp|P63313|TMSB10	7	NA	No focused experimental evidence found	NA	No exact focused HSV-1 PPI found
sp|P06485|US2	sp|P10233|UL49	US2	UL49	FALSE	sp|P06485|US2-sp|P10233|UL49	7	NA	No focused experimental evidence found	NA	No exact focused HSV-1 PPI found
sp|P10225|UL41	sp|P10231|UL47	UL41	UL47	FALSE	sp|P10225|UL41-sp|P10231|UL47	7	NA	No focused experimental evidence found	NA	No exact focused HSV-1 PPI found
sp|P27348|YWHAQ	sp|P63104|YWHAZ	YWHAQ	YWHAZ	FALSE	sp|P27348|YWHAQ-sp|P63104|YWHAZ	7	NA	No focused experimental evidence found	NA	Host-host control not assessed here
sp|P10233|UL49	sp|P10599|TXN	UL49	TXN	FALSE	sp|P10233|UL49-sp|P10599|TXN	7	NA	No focused experimental evidence found	NA	No exact focused HSV-1 PPI found
sp|P08195|SLC3A2	sp|P10211|gB	SLC3A2	gB	FALSE	sp|P08195|SLC3A2-sp|P10211|gB	7	NA	No focused experimental evidence found	NA	No exact focused HSV-1 PPI found
sp|P10211|gB	sp|P21926|CD9	gB	CD9	FALSE	sp|P10211|gB-sp|P21926|CD9	7	NA	No focused experimental evidence found	NA	No exact focused HSV-1 PPI found
sp|P04488|gE	sp|P10230|UL46	gE	UL46	FALSE	sp|P04488|gE-sp|P10230|UL46	7	NA	No focused experimental evidence found	NA	No exact focused HSV-1 PPI found
sp|P10233|UL49	sp|Q9H0U4|RAB1B	UL49	RAB1B	FALSE	sp|P10233|UL49-sp|Q9H0U4|RAB1B	7	NA	No focused experimental evidence found	NA	No exact focused HSV-1 PPI found
sp|P07355|ANXA2	sp|P10233|UL49	ANXA2	UL49	FALSE	sp|P07355|ANXA2-sp|P10233|UL49	7	NA	No focused experimental evidence found	NA	No exact focused HSV-1 PPI found
sp|P10233|UL49	sp|Q86Y82|STX12	UL49	STX12	FALSE	sp|P10233|UL49-sp|Q86Y82|STX12	6	NA	No focused experimental evidence found	NA	No exact focused HSV-1 PPI found
sp|P10230|UL46	sp|P62993|GRB2	UL46	GRB2	FALSE	sp|P10230|UL46-sp|P62993|GRB2	6	NA	No focused experimental evidence found	NA	No exact focused HSV-1 PPI found
sp|P10205|UL21	sp|P10231|UL47	UL21	UL47	FALSE	sp|P10205|UL21-sp|P10231|UL47	6	NA	No focused experimental evidence found	NA	No exact focused HSV-1 PPI found
sp|P10229|UL45	sp|Q99805|TM9SF2	UL45	TM9SF2	FALSE	sp|P10229|UL45-sp|Q99805|TM9SF2	6	NA	No focused experimental evidence found	NA	No exact focused HSV-1 PPI found
sp|P04288|gM	sp|P10231|UL47	gM	UL47	FALSE	sp|P04288|gM-sp|P10231|UL47	6	NA	No focused experimental evidence found	NA	No exact focused HSV-1 PPI found
sp|P04488|gE	sp|P10231|UL47	gE	UL47	FALSE	sp|P04488|gE-sp|P10231|UL47	6	NA	No focused experimental evidence found	NA	No exact focused HSV-1 PPI found
sp|P10209|CVC2	sp|P10231|UL47	CVC2	UL47	FALSE	sp|P10209|CVC2-sp|P10231|UL47	6	NA	No focused experimental evidence found	NA	No exact focused HSV-1 PPI found
sp|P04488|gE	sp|Q15056|EIF4H	gE	EIF4H	FALSE	sp|P04488|gE-sp|Q15056|EIF4H	6	NA	No focused experimental evidence found	NA	No exact focused HSV-1 PPI found
sp|P10233|UL49	sp|P63241|EIF5A	UL49	EIF5A	FALSE	sp|P10233|UL49-sp|P63241|EIF5A	6	NA	No focused experimental evidence found	NA	No exact focused HSV-1 PPI found
sp|O15400|STX7	sp|P10233|UL49	STX7	UL49	FALSE	sp|O15400|STX7-sp|P10233|UL49	6	NA	No focused experimental evidence found	NA	No exact focused HSV-1 PPI found
sp|P10231|UL47	sp|P62937|PPIA	UL47	PPIA	FALSE	sp|P10231|UL47-sp|P62937|PPIA	6	NA	No focused experimental evidence found	NA	No exact focused HSV-1 PPI found
sp|P62820|RAB1A	sp|Q9H0U4|RAB1B	RAB1A	RAB1B	FALSE	sp|P62820|RAB1A-sp|Q9H0U4|RAB1B	5	NA	No focused experimental evidence found	NA	Host-host control not assessed for HSV-specific focused literature
sp|O43657|TSPAN6	sp|P10211|gB	TSPAN6	gB	FALSE	sp|O43657|TSPAN6-sp|P10211|gB	5	NA	No focused experimental evidence found	NA	No exact focused HSV-1 PPI found
sp|P10233|UL49	sp|Q9H299|SH3BGRL3	UL49	SH3BGRL3	FALSE	sp|P10233|UL49-sp|Q9H299|SH3BGRL3	5	NA	No focused experimental evidence found	NA	No exact focused HSV-1 PPI found
sp|P04413|US3	sp|P10230|UL46	US3	UL46	FALSE	sp|P04413|US3-sp|P10230|UL46	5	NA	No focused experimental evidence found	NA	No exact focused HSV-1 PPI found
sp|P10211|gB	sp|P13987|CD59	gB	CD59	FALSE	sp|P10211|gB-sp|P13987|CD59	5	NA	No focused experimental evidence found	NA	No exact focused HSV-1 PPI found
sp|O75379|VAMP4	sp|P10233|UL49	VAMP4	UL49	FALSE	sp|O75379|VAMP4-sp|P10233|UL49	5	NA	No focused experimental evidence found	NA	No exact focused HSV-1 PPI found
sp|O15523|DDX3Y	sp|P10233|UL49	DDX3Y	UL49	FALSE	sp|O15523|DDX3Y-sp|P10233|UL49	5	NA	No focused experimental evidence found	NA	No exact focused HSV-1 PPI found
sp|P10233|UL49	sp|P68331|gK	UL49	gK	FALSE	sp|P10233|UL49-sp|P68331|gK	5	NA	No focused experimental evidence found	NA	No exact focused HSV-1 PPI found
sp|P10211|gB	sp|P60033|CD81	gB	CD81	FALSE	sp|P10211|gB-sp|P60033|CD81	5	NA	No focused experimental evidence found	NA	No exact focused HSV-1 PPI found
sp|P10233|UL49	sp|Q2TAY7|SMU1	UL49	SMU1	FALSE	sp|P10233|UL49-sp|Q2TAY7|SMU1	5	NA	No focused experimental evidence found	NA	No exact focused HSV-1 PPI found
sp|P10233|UL49	sp|Q68DH5|LMBRD2	UL49	LMBRD2	FALSE	sp|P10233|UL49-sp|Q68DH5|LMBRD2	5	NA	No focused experimental evidence found	NA	No exact focused HSV-1 PPI found
sp|P06486|US10	sp|P10233|UL49	US10	UL49	FALSE	sp|P06486|US10-sp|P10233|UL49	5	NA	No focused experimental evidence found	NA	No exact focused HSV-1 PPI found
sp|P04488|gE	sp|P62820|RAB1A	gE	RAB1A	FALSE	sp|P04488|gE-sp|P62820|RAB1A	5	NA	No focused experimental evidence found	NA	No exact focused HSV-1 PPI found
sp|P04288|gM	sp|P62820|RAB1A	gM	RAB1A	FALSE	sp|P04288|gM-sp|P62820|RAB1A	5	NA	No focused experimental evidence found	NA	No exact focused HSV-1 PPI found
sp|P08392|ICP4	sp|P10231|UL47	ICP4	UL47	FALSE	sp|P08392|ICP4-sp|P10231|UL47	5	NA	No focused experimental evidence found	NA	No exact focused HSV-1 PPI found
sp|P10233|UL49	sp|Q5XKK7|FAM219B	UL49	FAM219B	FALSE	sp|P10233|UL49-sp|Q5XKK7|FAM219B	5	NA	No focused experimental evidence found	NA	No exact focused HSV-1 PPI found
sp|P10211|gB	sp|Q15836|VAMP3	gB	VAMP3	FALSE	sp|P10211|gB-sp|Q15836|VAMP3	5	NA	No focused experimental evidence found	NA	No exact focused HSV-1 PPI found
sp|P10233|UL49	sp|P61981|YWHAG	UL49	YWHAG	FALSE	sp|P10233|UL49-sp|P61981|YWHAG	4	NA	No focused experimental evidence found	NA	No exact focused HSV-1 PPI found
sp|P10231|UL47	sp|P10234|DUT	UL47	DUT	FALSE	sp|P10231|UL47-sp|P10234|DUT	4	NA	No focused experimental evidence found	NA	No exact focused HSV-1 PPI found
sp|P10233|UL49	sp|P31946|YWHAB	UL49	YWHAB	FALSE	sp|P10233|UL49-sp|P31946|YWHAB	4	NA	No focused experimental evidence found	NA	No exact focused HSV-1 PPI found
sp|P10229|UL45	sp|P48509|CD151	UL45	CD151	FALSE	sp|P10229|UL45-sp|P48509|CD151	4	NA	No focused experimental evidence found	NA	No exact focused HSV-1 PPI found
sp|P08392|ICP4	sp|P10238|UL54	ICP4	UL54	FALSE	sp|P08392|ICP4-sp|P10238|UL54	4	NA	No focused experimental evidence found	NA	No exact focused HSV-1 PPI found
sp|P10211|gB	sp|P61769|B2M	gB	B2M	FALSE	sp|P10211|gB-sp|P61769|B2M	4	NA	No focused experimental evidence found	NA	No exact focused HSV-1 PPI found
sp|P10233|UL49	sp|P62942|FKBP1A	UL49	FKBP1A	FALSE	sp|P10233|UL49-sp|P62942|FKBP1A	4	NA	No focused experimental evidence found	NA	No exact focused HSV-1 PPI found
sp|P04488|gE	sp|P68331|gK	gE	gK	FALSE	sp|P04488|gE-sp|P68331|gK	4	NA	No focused experimental evidence found	NA	No exact focused HSV-1 PPI found
sp|P06487|gI	sp|P10231|UL47	gI	UL47	FALSE	sp|P06487|gI-sp|P10231|UL47	4	NA	No focused experimental evidence found	NA	No exact focused HSV-1 PPI found
sp|P10205|UL21	sp|Q15056|EIF4H	UL21	EIF4H	FALSE	sp|P10205|UL21-sp|Q15056|EIF4H	4	NA	No focused experimental evidence found	NA	No exact focused HSV-1 PPI found
sp|P10233|UL49	sp|P31949|S100A11	UL49	S100A11	FALSE	sp|P10233|UL49-sp|P31949|S100A11	4	NA	No focused experimental evidence found	NA	No exact focused HSV-1 PPI found
sp|P04488|gE	sp|P10225|UL41	gE	UL41	FALSE	sp|P04488|gE-sp|P10225|UL41	4	NA	No focused experimental evidence found	NA	No exact focused HSV-1 PPI found
sp|P31946|YWHAB	sp|P63104|YWHAZ	YWHAB	YWHAZ	FALSE	sp|P31946|YWHAB-sp|P63104|YWHAZ	4	NA	No focused experimental evidence found	NA	Host-host control not assessed here
sp|P10233|UL49	sp|P51991|HNRNPA3	UL49	HNRNPA3	FALSE	sp|P10233|UL49-sp|P51991|HNRNPA3	4	NA	No focused experimental evidence found	NA	No exact focused HSV-1 PPI found
sp|P10185|gL	sp|Q99880|H2BC13	gL	H2BC13	FALSE	sp|P10185|gL-sp|Q99880|H2BC13	4	NA	No focused experimental evidence found	NA	No exact focused HSV-1 PPI found
sp|P04488|gE	sp|Q15836|VAMP3	gE	VAMP3	FALSE	sp|P04488|gE-sp|Q15836|VAMP3	4	NA	No focused experimental evidence found	NA	No exact focused HSV-1 PPI found
sp|P10229|UL45	sp|Q69091|gD	UL45	gD	FALSE	sp|P10229|UL45-sp|Q69091|gD	3	NA	No focused experimental evidence found	NA	No exact focused HSV-1 PPI found
sp|P04488|gE	sp|P10229|UL45	gE	UL45	FALSE	sp|P04488|gE-sp|P10229|UL45	3	NA	No focused experimental evidence found	NA	No exact focused HSV-1 PPI found
sp|P04288|gM	sp|Q69091|gD	gM	gD	FALSE	sp|P04288|gM-sp|Q69091|gD	3	NA	No focused experimental evidence found	NA	No exact focused HSV-1 PPI found
sp|P10229|UL45	sp|P21926|CD9	UL45	CD9	FALSE	sp|P10229|UL45-sp|P21926|CD9	3	NA	No focused experimental evidence found	NA	No exact focused HSV-1 PPI found
sp|P10233|UL49	sp|P21291|CSRP1	UL49	CSRP1	FALSE	sp|P10233|UL49-sp|P21291|CSRP1	3	NA	No focused experimental evidence found	NA	No exact focused HSV-1 PPI found
sp|P04488|gE	sp|P10201|CVC1	gE	CVC1	FALSE	sp|P04488|gE-sp|P10201|CVC1	3	NA	No focused experimental evidence found	NA	No exact focused HSV-1 PPI found
sp|P10229|UL45	sp|Q8NBN3|TMEM87A	UL45	TMEM87A	FALSE	sp|P10229|UL45-sp|Q8NBN3|TMEM87A	3	NA	No focused experimental evidence found	NA	No exact focused HSV-1 PPI found
sp|P10185|gL	sp|P10229|UL45	gL	UL45	FALSE	sp|P10185|gL-sp|P10229|UL45	3	NA	No focused experimental evidence found	NA	No exact focused HSV-1 PPI found
sp|P10233|UL49	sp|Q07954|LRP1	UL49	LRP1	FALSE	sp|P10233|UL49-sp|Q07954|LRP1	3	NA	No focused experimental evidence found	NA	No exact focused HSV-1 PPI found
sp|P10233|UL49	sp|P62491|RAB11A	UL49	RAB11A	FALSE	sp|P10233|UL49-sp|P62491|RAB11A	3	NA	No focused experimental evidence found	NA	No exact focused HSV-1 PPI found
sp|P10229|UL45	sp|P13987|CD59	UL45	CD59	FALSE	sp|P10229|UL45-sp|P13987|CD59	3	NA	No focused experimental evidence found	NA	No exact focused HSV-1 PPI found
sp|P04488|gE	sp|P06477|gH	gE	gH	FALSE	sp|P04488|gE-sp|P06477|gH	3	NA	No focused experimental evidence found	NA	No exact focused HSV-1 PPI found
sp|P10233|UL49	sp|Q14240|EIF4A2	UL49	EIF4A2	FALSE	sp|P10233|UL49-sp|Q14240|EIF4A2	3	NA	No focused experimental evidence found	NA	EIF4A-family is supported for UL41/vhs literature	not UL49
sp|P04488|gE	sp|P06485|US2	gE	US2	FALSE	sp|P04488|gE-sp|P06485|US2	3	NA	No focused experimental evidence found	NA	No exact focused HSV-1 PPI found
sp|P10231|UL47	sp|Q9NR12|PDLIM7	UL47	PDLIM7	FALSE	sp|P10231|UL47-sp|Q9NR12|PDLIM7	3	NA	No focused experimental evidence found	NA	No exact focused HSV-1 PPI found
sp|P10211|gB	sp|Q9NX62|IMPAD1	gB	IMPAD1	FALSE	sp|P10211|gB-sp|Q9NX62|IMPAD1	3	NA	No focused experimental evidence found	NA	No exact focused HSV-1 PPI found
sp|P10233|UL49	sp|P51148|RAB5C	UL49	RAB5C	FALSE	sp|P10233|UL49-sp|P51148|RAB5C	3	NA	No focused experimental evidence found	NA	No exact focused HSV-1 PPI found
sp|P04288|gM	sp|Q9NR12|PDLIM7	gM	PDLIM7	FALSE	sp|P04288|gM-sp|Q9NR12|PDLIM7	3	NA	No focused experimental evidence found	NA	No exact focused HSV-1 PPI found
sp|P10231|UL47	sp|P62820|RAB1A	UL47	RAB1A	FALSE	sp|P10231|UL47-sp|P62820|RAB1A	3	NA	No focused experimental evidence found	NA	No exact focused HSV-1 PPI found
sp|P04487|US11	sp|P10233|UL49	US11	UL49	FALSE	sp|P04487|US11-sp|P10233|UL49	3	NA	No focused experimental evidence found	NA	No exact focused HSV-1 PPI found
sp|P10233|UL49	sp|P61026|RAB10	UL49	RAB10	FALSE	sp|P10233|UL49-sp|P61026|RAB10	3	NA	No focused experimental evidence found	NA	No exact focused HSV-1 PPI found
sp|P10233|UL49	sp|Q86YR5|GPSM1	UL49	GPSM1	FALSE	sp|P10233|UL49-sp|Q86YR5|GPSM1	3	NA	No focused experimental evidence found	NA	No exact focused HSV-1 PPI found
sp|P10220|UL36	sp|P11142|HSPA8	UL36	HSPA8	FALSE	sp|P10220|UL36-sp|P11142|HSPA8	3	NA	No focused experimental evidence found	NA	No exact focused HSV-1 PPI found
sp|P06487|gI	sp|Q15836|VAMP3	gI	VAMP3	FALSE	sp|P06487|gI-sp|Q15836|VAMP3	3	NA	No focused experimental evidence found	NA	No exact focused HSV-1 PPI found
sp|P10233|UL49	sp|Q14011|CIRBP	UL49	CIRBP	FALSE	sp|P10233|UL49-sp|Q14011|CIRBP	2	NA	No focused experimental evidence found	NA	No exact focused HSV-1 PPI found
sp|P10229|UL45	sp|Q5VW38|GPR107	UL45	GPR107	FALSE	sp|P10229|UL45-sp|Q5VW38|GPR107	2	NA	No focused experimental evidence found	NA	No exact focused HSV-1 PPI found
sp|P04792|HSPB1	sp|P10233|UL49	HSPB1	UL49	FALSE	sp|P04792|HSPB1-sp|P10233|UL49	2	NA	No focused experimental evidence found	NA	No exact focused HSV-1 PPI found
sp|P06477|gH	sp|P10229|UL45	gH	UL45	FALSE	sp|P06477|gH-sp|P10229|UL45	2	NA	No focused experimental evidence found	NA	No exact focused HSV-1 PPI found
sp|P10233|UL49	sp|Q9Y224|RTRAF	UL49	RTRAF	FALSE	sp|P10233|UL49-sp|Q9Y224|RTRAF	2	NA	No focused experimental evidence found	NA	No exact focused HSV-1 PPI found
sp|P10233|UL49	sp|P13639|EEF2	UL49	EEF2	FALSE	sp|P10233|UL49-sp|P13639|EEF2	2	NA	No focused experimental evidence found	NA	No exact focused HSV-1 PPI found
sp|P10230|UL46	sp|P10234|DUT	UL46	DUT	FALSE	sp|P10230|UL46-sp|P10234|DUT	2	NA	No focused experimental evidence found	NA	No exact focused HSV-1 PPI found
sp|P04488|gE	sp|P10234|DUT	gE	DUT	FALSE	sp|P04488|gE-sp|P10234|DUT	2	NA	No focused experimental evidence found	NA	No exact focused HSV-1 PPI found
sp|P10211|gB	sp|Q92520|FAM3C	gB	FAM3C	FALSE	sp|P10211|gB-sp|Q92520|FAM3C	2	NA	No focused experimental evidence found	NA	No exact focused HSV-1 PPI found
sp|P10233|UL49	sp|P62140|PPP1CB	UL49	PPP1CB	FALSE	sp|P10233|UL49-sp|P62140|PPP1CB	2	NA	No focused experimental evidence found	NA	No exact focused HSV-1 PPI found
sp|P04488|gE	sp|Q9UEU0|VTI1B	gE	VTI1B	FALSE	sp|P04488|gE-sp|Q9UEU0|VTI1B	2	NA	No focused experimental evidence found	NA	No exact focused HSV-1 PPI found
sp|O43731|KDELR3	sp|P10211|gB	KDELR3	gB	FALSE	sp|O43731|KDELR3-sp|P10211|gB	2	NA	No focused experimental evidence found	NA	No exact focused HSV-1 PPI found
sp|P08195|SLC3A2	sp|P10229|UL45	SLC3A2	UL45	FALSE	sp|P08195|SLC3A2-sp|P10229|UL45	2	NA	No focused experimental evidence found	NA	No exact focused HSV-1 PPI found
sp|P10233|UL49	sp|P10235|UL51	UL49	UL51	FALSE	sp|P10233|UL49-sp|P10235|UL51	2	NA	No focused experimental evidence found	NA	No exact focused HSV-1 PPI found
sp|P04488|gE	sp|P10228|gC	gE	gC	FALSE	sp|P04488|gE-sp|P10228|gC	2	NA	No focused experimental evidence found	NA	No exact focused HSV-1 PPI found
sp|P02786|TFRC	sp|P10211|gB	TFRC	gB	FALSE	sp|P02786|TFRC-sp|P10211|gB	2	NA	No focused experimental evidence found	NA	No exact focused HSV-1 PPI found
sp|P04288|gM	sp|P10225|UL41	gM	UL41	FALSE	sp|P04288|gM-sp|P10225|UL41	2	NA	No focused experimental evidence found	NA	No exact focused HSV-1 PPI found
sp|P10211|gB	sp|Q8NBN3|TMEM87A	gB	TMEM87A	FALSE	sp|P10211|gB-sp|Q8NBN3|TMEM87A	2	NA	No focused experimental evidence found	NA	No exact focused HSV-1 PPI found
sp|P10209|CVC2	sp|P10234|DUT	CVC2	DUT	FALSE	sp|P10209|CVC2-sp|P10234|DUT	2	NA	No focused experimental evidence found	NA	No exact focused HSV-1 PPI found
sp|P10211|gB	sp|P21589|NT5E	gB	NT5E	FALSE	sp|P10211|gB-sp|P21589|NT5E	2	NA	No focused experimental evidence found	NA	No exact focused HSV-1 PPI found
sp|P10211|gB	sp|P13726|F3	gB	F3	FALSE	sp|P10211|gB-sp|P13726|F3	2	NA	No focused experimental evidence found	NA	No exact focused HSV-1 PPI found
sp|O00299|CLIC1	sp|P10233|UL49	CLIC1	UL49	FALSE	sp|O00299|CLIC1-sp|P10233|UL49	2	NA	No focused experimental evidence found	NA	No exact focused HSV-1 PPI found
sp|P10211|gB	sp|P10228|gC	gB	gC	FALSE	sp|P10211|gB-sp|P10228|gC	2	NA	No focused experimental evidence found	NA	No exact focused HSV-1 PPI found
sp|P04488|gE	sp|P53801|PTTG1IP	gE	PTTG1IP	FALSE	sp|P04488|gE-sp|P53801|PTTG1IP	2	NA	No focused experimental evidence found	NA	No exact focused HSV-1 PPI found
sp|P06486|US10	sp|P10230|UL46	US10	UL46	FALSE	sp|P06486|US10-sp|P10230|UL46	2	NA	No focused experimental evidence found	NA	No exact focused HSV-1 PPI found
sp|P06477|gH	sp|P08962|CD63	gH	CD63	FALSE	sp|P06477|gH-sp|P08962|CD63	2	NA	No focused experimental evidence found	NA	No exact focused HSV-1 PPI found
sp|P06487|gI	sp|P68331|gK	gI	gK	FALSE	sp|P06487|gI-sp|P68331|gK	2	NA	No focused experimental evidence found	NA	No exact focused HSV-1 PPI found
sp|P10209|CVC2	sp|P10230|UL46	CVC2	UL46	FALSE	sp|P10209|CVC2-sp|P10230|UL46	2	NA	No focused experimental evidence found	NA	No exact focused HSV-1 PPI found
sp|P10185|gL	sp|P10228|gC	gL	gC	FALSE	sp|P10185|gL-sp|P10228|gC	2	NA	No focused experimental evidence found	NA	No exact focused HSV-1 PPI found
sp|P06487|gI	sp|Q15056|EIF4H	gI	EIF4H	FALSE	sp|P06487|gI-sp|Q15056|EIF4H	2	NA	No focused experimental evidence found	NA	No exact focused HSV-1 PPI found
sp|P04288|gM	sp|P84077|ARF1	gM	ARF1	FALSE	sp|P04288|gM-sp|P84077|ARF1	2	NA	No focused experimental evidence found	NA	No exact focused HSV-1 PPI found
sp|P48509|CD151	sp|Q69091|gD	CD151	gD	FALSE	sp|P48509|CD151-sp|Q69091|gD	1	NA	No focused experimental evidence found	NA	No exact focused HSV-1 PPI found
sp|P10233|UL49	sp|P14174|MIF	UL49	MIF	FALSE	sp|P10233|UL49-sp|P14174|MIF	1	NA	No focused experimental evidence found	NA	No exact focused HSV-1 PPI found
sp|P10229|UL45	sp|P49755|TMED10	UL45	TMED10	FALSE	sp|P10229|UL45-sp|P49755|TMED10	1	NA	No focused experimental evidence found	NA	No exact focused HSV-1 PPI found
sp|O43752|STX6	sp|P10233|UL49	STX6	UL49	FALSE	sp|O43752|STX6-sp|P10233|UL49	1	NA	No focused experimental evidence found	NA	No exact focused HSV-1 PPI found
sp|P10211|gB	sp|Q8IZA0|KIAA0319L	gB	KIAA0319L	FALSE	sp|P10211|gB-sp|Q8IZA0|KIAA0319L	1	NA	No focused experimental evidence found	NA	No exact focused HSV-1 PPI found
sp|P08393|ICP0	sp|P10230|UL46	ICP0	UL46	FALSE	sp|P08393|ICP0-sp|P10230|UL46	1	NA	No focused experimental evidence found	NA	No exact focused HSV-1 PPI found
sp|O75976|CPD	sp|P10229|UL45	CPD	UL45	FALSE	sp|O75976|CPD-sp|P10229|UL45	1	NA	No focused experimental evidence found	NA	No exact focused HSV-1 PPI found
sp|P10205|UL21	sp|Q9NR12|PDLIM7	UL21	PDLIM7	FALSE	sp|P10205|UL21-sp|Q9NR12|PDLIM7	1	NA	No focused experimental evidence found	NA	No exact focused HSV-1 PPI found
sp|P10233|UL49	sp|P62857|RPS28	UL49	RPS28	FALSE	sp|P10233|UL49-sp|P62857|RPS28	1	NA	No focused experimental evidence found	NA	Ribosome association known for VP22 broadly	but not exact RPS28-focused evidence
sp|P10233|UL49	sp|P11717|IGF2R	UL49	IGF2R	FALSE	sp|P10233|UL49-sp|P11717|IGF2R	1	NA	No focused experimental evidence found	NA	No exact focused HSV-1 PPI found
sp|P02786|TFRC	sp|P10229|UL45	TFRC	UL45	FALSE	sp|P02786|TFRC-sp|P10229|UL45	1	NA	No focused experimental evidence found	NA	No exact focused HSV-1 PPI found
sp|P06487|gI	sp|Q9NUN5|LMBRD1	gI	LMBRD1	FALSE	sp|P06487|gI-sp|Q9NUN5|LMBRD1	1	NA	No focused experimental evidence found	NA	No exact focused HSV-1 PPI found
sp|P04488|gE	sp|Q07954|LRP1	gE	LRP1	FALSE	sp|P04488|gE-sp|Q07954|LRP1	1	NA	No focused experimental evidence found	NA	No exact focused HSV-1 PPI found
sp|O43752|STX6	sp|Q9UEU0|VTI1B	STX6	VTI1B	FALSE	sp|O43752|STX6-sp|Q9UEU0|VTI1B	1	NA	No focused experimental evidence found	NA	Host-host control not assessed here
sp|P08393|ICP0	sp|Q15056|EIF4H	ICP0	EIF4H	FALSE	sp|P08393|ICP0-sp|Q15056|EIF4H	1	NA	No focused experimental evidence found	NA	No exact focused HSV-1 PPI found
sp|Q86Y82|STX12	sp|Q9UEU0|VTI1B	STX12	VTI1B	FALSE	sp|Q86Y82|STX12-sp|Q9UEU0|VTI1B	1	NA	No focused experimental evidence found	NA	Host-host control not assessed here
sp|P06486|US10	sp|P08392|ICP4	US10	ICP4	FALSE	sp|P06486|US10-sp|P08392|ICP4	1	NA	No focused experimental evidence found	NA	No exact focused HSV-1 PPI found
sp|P06477|gH	sp|P60033|CD81	gH	CD81	FALSE	sp|P06477|gH-sp|P60033|CD81	1	NA	No focused experimental evidence found	NA	No exact focused HSV-1 PPI found
sp|P06486|US10	sp|P10238|UL54	US10	UL54	FALSE	sp|P06486|US10-sp|P10238|UL54	1	NA	No focused experimental evidence found	NA	No exact focused HSV-1 PPI found
sp|P61978|HNRNPK	sp|P62805|H4C1	HNRNPK	H4C1	FALSE	sp|P61978|HNRNPK-sp|P62805|H4C1	1	NA	No focused experimental evidence found	NA	Host-host control not assessed here
sp|P10205|UL21	sp|P10225|UL41	UL21	UL41	FALSE	sp|P10205|UL21-sp|P10225|UL41	1	NA	No focused experimental evidence found	NA	No exact focused HSV-1 PPI found
sp|P10228|gC	sp|P10229|UL45	gC	UL45	FALSE	sp|P10228|gC-sp|P10229|UL45	1	NA	No focused experimental evidence found	NA	No exact focused HSV-1 PPI found
sp|P61981|YWHAG	sp|P63104|YWHAZ	YWHAG	YWHAZ	FALSE	sp|P61981|YWHAG-sp|P63104|YWHAZ	1	NA	No focused experimental evidence found	NA	Host-host control not assessed here
sp|P07355|ANXA2	sp|P10231|UL47	ANXA2	UL47	FALSE	sp|P07355|ANXA2-sp|P10231|UL47	1	NA	No focused experimental evidence found	NA	No exact focused HSV-1 PPI found

### Sheet: found_in_SHVIP
Alpha.gene.mapping.s.	Beta.gene.mapping.s.	found in SHVIP
UL36	UL49	Yes
UL46	UL49	Yes
gB	UL49	Yes
UL41	UL49	Yes
UL48	UL49	Yes
gB	gD	Yes
UL47	UL49	Yes
gI	UL49	Yes
gE	gD	Yes
YWHAZ	UL49	Yes
gB	TM9SF2	Yes
UL46	UL47	Yes
VTI1A	UL49	Yes
UL37	UL49	Yes
UL49	DUT	Yes
gB	UL45	Yes
gB	SLC3A2	Yes
UL49	YBX1	Yes
UL36	UL37	Yes
UL49	HSPA8	Yes
gE	UL21	Yes
gM	UL47	Yes
gE	gI	Yes
gI	UL21	Yes
gB	gH	Yes
gD	gL	Yes
gH	gL	Yes
gH	UL45	Yes
gE	gK	Yes
UL36	EIF4H	No
gI	UL47	Yes
gM	gE	Yes
UL49	gK	Yes
gE	UL47	Yes
UL49	gD	Yes
gL	gB	Yes
UL49	H4C1	No
gE	UL45	Yes
UL49	US2	Yes
UL49	UL51	No
gM	UL46	Yes
gB	NT5E	Yes
gE	RAB1A	Yes
gB	gI	Yes
UL45	gD	Yes
gB	gE	Yes
UL36	UL47	Yes
gB	gM	Yes
UL49	US11	Yes
UL49	CVC2	Yes
UL49	UL54	Yes
ICP22	UL49	Yes
NEC2	UL49	Yes
UL21	UL36	Yes
DUT	UL49	Yes
DUT	UL47	Yes
gC	gD	Yes
gI	gM	Yes
gC	gL	Yes
