## Supplementary Table 3 for "Virion-wide interactome mapping of HSV-1 reveals maturation-dependent remodeling and convergent organization of herpesvirus tegument networks"

### Sheet: TMdomain cross-links
Gene1	Position1	UniprotID1	Topology1	Gene2	Position2	UniprotID2	Topology2
gB	695	sp|P10211|gB	Virion surface	gB	212	sp|P10211|gB	Virion surface
gB	307	sp|P10211|gB	Virion surface	gB	320	sp|P10211|gB	Virion surface
gB	695	sp|P10211|gB	Virion surface	gB	544	sp|P10211|gB	Virion surface
gB	695	sp|P10211|gB	Virion surface	gB	415	sp|P10211|gB	Virion surface
gB	235	sp|P10211|gB	Virion surface	gB	253	sp|P10211|gB	Virion surface
gB	807	sp|P10211|gB	Intravirion	gB	866	sp|P10211|gB	Intravirion
gB	818	sp|P10211|gB	Intravirion	gB	875	sp|P10211|gB	Intravirion
gB	818	sp|P10211|gB	Intravirion	gB	807	sp|P10211|gB	Intravirion
gB	818	sp|P10211|gB	Intravirion	gB	866	sp|P10211|gB	Intravirion
gB	839	sp|P10211|gB	Intravirion	gB	866	sp|P10211|gB	Intravirion
gB	475	sp|P10211|gB	Virion surface	gB	496	sp|P10211|gB	Virion surface
gB	875	sp|P10211|gB	Intravirion	gB	807	sp|P10211|gB	Intravirion
gB	695	sp|P10211|gB	Virion surface	gB	253	sp|P10211|gB	Virion surface
gB	235	sp|P10211|gB	Virion surface	gB	212	sp|P10211|gB	Virion surface
gB	235	sp|P10211|gB	Virion surface	gB	320	sp|P10211|gB	Virion surface
gB	235	sp|P10211|gB	Virion surface	gB	697	sp|P10211|gB	Virion surface
gB	235	sp|P10211|gB	Virion surface	gB	235	sp|P10211|gB	Virion surface
gB	475	sp|P10211|gB	Virion surface	gB	415	sp|P10211|gB	Virion surface
gB	695	sp|P10211|gB	Virion surface	gB	160	sp|P10211|gB	Virion surface
gB	695	sp|P10211|gB	Virion surface	gB	204	sp|P10211|gB	Virion surface
gB	368	sp|P10211|gB	Virion surface	gB	415	sp|P10211|gB	Virion surface
gB	496	sp|P10211|gB	Virion surface	gB	212	sp|P10211|gB	Virion surface
gB	695	sp|P10211|gB	Virion surface	gB	496	sp|P10211|gB	Virion surface
gB	200	sp|P10211|gB	Virion surface	gB	212	sp|P10211|gB	Virion surface
gB	415	sp|P10211|gB	Virion surface	gB	212	sp|P10211|gB	Virion surface
gB	818	sp|P10211|gB	Intravirion	gB	814	sp|P10211|gB	Intravirion
gB	695	sp|P10211|gB	Virion surface	gB	497	sp|P10211|gB	Virion surface
gB	875	sp|P10211|gB	Intravirion	gB	866	sp|P10211|gB	Intravirion
gB	544	sp|P10211|gB	Virion surface	gB	212	sp|P10211|gB	Virion surface
gB	895	sp|P10211|gB	Intravirion	gB	862	sp|P10211|gB	Intravirion
gB	235	sp|P10211|gB	Virion surface	gB	333	sp|P10211|gB	Virion surface
gB	235	sp|P10211|gB	Virion surface	gB	204	sp|P10211|gB	Virion surface
gB	695	sp|P10211|gB	Virion surface	gB	157	sp|P10211|gB	Virion surface
gB	204	sp|P10211|gB	Virion surface	gB	333	sp|P10211|gB	Virion surface
gB	415	sp|P10211|gB	Virion surface	gB	496	sp|P10211|gB	Virion surface
gB	807	sp|P10211|gB	Intravirion	gB	815	sp|P10211|gB	Intravirion
gB	818	sp|P10211|gB	Intravirion	gB	818	sp|P10211|gB	Intravirion
gB	415	sp|P10211|gB	Virion surface	gB	320	sp|P10211|gB	Virion surface
gB	415	sp|P10211|gB	Virion surface	gB	158	sp|P10211|gB	Virion surface
gB	815	sp|P10211|gB	Intravirion	gB	866	sp|P10211|gB	Intravirion
gB	544	sp|P10211|gB	Virion surface	gB	332	sp|P10211|gB	Virion surface
gB	253	sp|P10211|gB	Virion surface	gB	212	sp|P10211|gB	Virion surface
gB	807	sp|P10211|gB	Intravirion	gB	862	sp|P10211|gB	Intravirion
gB	320	sp|P10211|gB	Virion surface	gB	212	sp|P10211|gB	Virion surface
gB	544	sp|P10211|gB	Virion surface	gB	204	sp|P10211|gB	Virion surface
gB	496	sp|P10211|gB	Virion surface	gB	204	sp|P10211|gB	Virion surface
gB	496	sp|P10211|gB	Virion surface	gB	158	sp|P10211|gB	Virion surface
gB	200	sp|P10211|gB	Virion surface	gB	320	sp|P10211|gB	Virion surface
gB	235	sp|P10211|gB	Virion surface	gB	220	sp|P10211|gB	Virion surface
gB	253	sp|P10211|gB	Virion surface	gB	204	sp|P10211|gB	Virion surface
gB	695	sp|P10211|gB	Virion surface	gB	333	sp|P10211|gB	Virion surface
gB	875	sp|P10211|gB	Intravirion	gB	862	sp|P10211|gB	Intravirion
gB	320	sp|P10211|gB	Virion surface	gB	204	sp|P10211|gB	Virion surface
gB	415	sp|P10211|gB	Virion surface	gB	204	sp|P10211|gB	Virion surface
gB	200	sp|P10211|gB	Virion surface	gB	204	sp|P10211|gB	Virion surface
gB	333	sp|P10211|gB	Virion surface	gB	212	sp|P10211|gB	Virion surface
gB	866	sp|P10211|gB	Intravirion	gB	866	sp|P10211|gB	Intravirion
gB	415	sp|P10211|gB	Virion surface	gB	333	sp|P10211|gB	Virion surface
gB	200	sp|P10211|gB	Virion surface	gB	333	sp|P10211|gB	Virion surface
gB	866	sp|P10211|gB	Intravirion	gB	862	sp|P10211|gB	Intravirion
gB	875	sp|P10211|gB	Intravirion	gB	814	sp|P10211|gB	Intravirion
gB	697	sp|P10211|gB	Virion surface	gB	697	sp|P10211|gB	Virion surface
gB	253	sp|P10211|gB	Virion surface	gB	333	sp|P10211|gB	Virion surface
gB	814	sp|P10211|gB	Intravirion	gB	866	sp|P10211|gB	Intravirion
gB	839	sp|P10211|gB	Intravirion	gB	862	sp|P10211|gB	Intravirion
gB	818	sp|P10211|gB	Intravirion	gB	862	sp|P10211|gB	Intravirion
gB	807	sp|P10211|gB	Intravirion	gB	807	sp|P10211|gB	Intravirion
gB	204	sp|P10211|gB	Virion surface	gB	212	sp|P10211|gB	Virion surface
gB	320	sp|P10211|gB	Virion surface	gB	333	sp|P10211|gB	Virion surface
gB	814	sp|P10211|gB	Intravirion	gB	862	sp|P10211|gB	Intravirion
gB	544	sp|P10211|gB	Virion surface	gB	544	sp|P10211|gB	Virion surface
gB	160	sp|P10211|gB	Virion surface	gB	333	sp|P10211|gB	Virion surface
gB	496	sp|P10211|gB	Virion surface	gB	496	sp|P10211|gB	Virion surface
gB	320	sp|P10211|gB	Virion surface	gB	320	sp|P10211|gB	Virion surface
gB	814	sp|P10211|gB	Intravirion	gB	814	sp|P10211|gB	Intravirion
gB	204	sp|P10211|gB	Virion surface	gB	204	sp|P10211|gB	Virion surface
gB	415	sp|P10211|gB	Virion surface	gB	415	sp|P10211|gB	Virion surface
gB	235	sp|P10211|gB	Virion surface	gD	215	sp|Q69091|gD	Virion surface
LRP1	1286	sp|Q07954|LRP1	Extracellular	LRP1	1503	sp|Q07954|LRP1	Extracellular
LRP1	3988	sp|Q07954|LRP1	Extracellular	LRP1	3910	sp|Q07954|LRP1	Extracellular
TM9SF2	247	sp|Q99805|TM9SF2	Lumenal	TM9SF2	121	sp|Q99805|TM9SF2	Lumenal
TM9SF2	185	sp|Q99805|TM9SF2	Lumenal	gB	212	sp|P10211|gB	Virion surface
TM9SF2	280	sp|Q99805|TM9SF2	Lumenal	TM9SF2	234	sp|Q99805|TM9SF2	Lumenal
gD	45	sp|Q69091|gD	Virion surface	gD	35	sp|Q69091|gD	Virion surface
LRP1	2009	sp|Q07954|LRP1	Extracellular	LRP1	2143	sp|Q07954|LRP1	Extracellular
gB	415	sp|P10211|gB	Virion surface	gD	215	sp|Q69091|gD	Virion surface
gB	807	sp|P10211|gB	Intravirion	gD	370	sp|Q69091|gD	Intravirion
TM9SF2	111	sp|Q99805|TM9SF2	Lumenal	TM9SF2	121	sp|Q99805|TM9SF2	Lumenal
gE	148	sp|P04488|gE	Virion surface	gB	415	sp|P10211|gB	Virion surface
gD	45	sp|Q69091|gD	Virion surface	gB	212	sp|P10211|gB	Virion surface
TM9SF2	111	sp|Q99805|TM9SF2	Lumenal	TM9SF2	119	sp|Q99805|TM9SF2	Lumenal
gD	45	sp|Q69091|gD	Virion surface	gB	415	sp|P10211|gB	Virion surface
TFRC	344	sp|P02786|TFRC	Extracellular	TFRC	371	sp|P02786|TFRC	Extracellular
gE	148	sp|P04488|gE	Virion surface	gD	45	sp|Q69091|gD	Virion surface
TM9SF2	185	sp|Q99805|TM9SF2	Lumenal	TM9SF2	234	sp|Q99805|TM9SF2	Lumenal
gD	45	sp|Q69091|gD	Virion surface	gB	320	sp|P10211|gB	Virion surface
TFRC	193	sp|P02786|TFRC	Extracellular	TFRC	382	sp|P02786|TFRC	Extracellular
gM	437	sp|P04288|gM	Intravirion	gM	16	sp|P04288|gM	Intravirion
gM	16	sp|P04288|gM	Intravirion	gM	354	sp|P04288|gM	Intravirion
gD	262	sp|Q69091|gD	Virion surface	gB	204	sp|P10211|gB	Virion surface
gB	320	sp|P10211|gB	Virion surface	gD	215	sp|Q69091|gD	Virion surface
gD	45	sp|Q69091|gD	Virion surface	gB	204	sp|P10211|gB	Virion surface
gM	16	sp|P04288|gM	Intravirion	gM	371	sp|P04288|gM	Intravirion
TM9SF2	111	sp|Q99805|TM9SF2	Lumenal	TM9SF2	52	sp|Q99805|TM9SF2	Lumenal
gB	235	sp|P10211|gB	Virion surface	CD151	203	sp|P48509|CD151	Extracellular
gD	35	sp|Q69091|gD	Virion surface	gB	204	sp|P10211|gB	Virion surface
gE	148	sp|P04488|gE	Virion surface	gB	544	sp|P10211|gB	Virion surface
gB	839	sp|P10211|gB	Intravirion	gE	459	sp|P04488|gE	Intravirion
TFRC	358	sp|P02786|TFRC	Extracellular	TFRC	261	sp|P02786|TFRC	Extracellular
gD	215	sp|Q69091|gD	Virion surface	gB	212	sp|P10211|gB	Virion surface
gE	148	sp|P04488|gE	Virion surface	gD	211	sp|Q69091|gD	Virion surface
gB	200	sp|P10211|gB	Virion surface	TM9SF2	234	sp|Q99805|TM9SF2	Lumenal
gB	815	sp|P10211|gB	Intravirion	gD	370	sp|Q69091|gD	Intravirion
gB	818	sp|P10211|gB	Intravirion	gE	459	sp|P04488|gE	Intravirion
gD	215	sp|Q69091|gD	Virion surface	gB	204	sp|P10211|gB	Virion surface
TFRC	439	sp|P02786|TFRC	Extracellular	TFRC	177	sp|P02786|TFRC	Extracellular
LRP1	804	sp|Q07954|LRP1	Extracellular	LRP1	360	sp|Q07954|LRP1	Extracellular
TM9SF2	132	sp|Q99805|TM9SF2	Lumenal	TM9SF2	138	sp|Q99805|TM9SF2	Lumenal
LRP1	43	sp|Q07954|LRP1	Extracellular	LRP1	30	sp|Q07954|LRP1	Extracellular
gE	148	sp|P04488|gE	Virion surface	gD	215	sp|Q69091|gD	Virion surface
gE	148	sp|P04488|gE	Virion surface	gB	212	sp|P10211|gB	Virion surface
TM9SF2	121	sp|Q99805|TM9SF2	Lumenal	TM9SF2	116	sp|Q99805|TM9SF2	Lumenal
TM9SF2	187	sp|Q99805|TM9SF2	Lumenal	gB	204	sp|P10211|gB	Virion surface
gB	320	sp|P10211|gB	Virion surface	TM9SF2	234	sp|Q99805|TM9SF2	Lumenal
gE	148	sp|P04488|gE	Virion surface	gE	126	sp|P04488|gE	Virion surface
gM	437	sp|P04288|gM	Intravirion	gM	371	sp|P04288|gM	Intravirion
gB	320	sp|P10211|gB	Virion surface	gD	211	sp|Q69091|gD	Virion surface
gB	866	sp|P10211|gB	Intravirion	gD	370	sp|Q69091|gD	Intravirion
TM9SF2	126	sp|Q99805|TM9SF2	Lumenal	TM9SF2	138	sp|Q99805|TM9SF2	Lumenal
gB	818	sp|P10211|gB	Intravirion	gM	17	sp|P04288|gM	Intravirion
gD	215	sp|Q69091|gD	Virion surface	gB	333	sp|P10211|gB	Virion surface
gB	204	sp|P10211|gB	Virion surface	gD	211	sp|Q69091|gD	Virion surface
gD	45	sp|Q69091|gD	Virion surface	gD	215	sp|Q69091|gD	Virion surface
gB	200	sp|P10211|gB	Virion surface	CD63	188	sp|P08962|CD63	Extracellular
CD151	203	sp|P48509|CD151	Extracellular	gB	320	sp|P10211|gB	Virion surface
gE	148	sp|P04488|gE	Virion surface	gB	496	sp|P10211|gB	Virion surface
gB	320	sp|P10211|gB	Virion surface	TM9SF2	132	sp|Q99805|TM9SF2	Lumenal
TFRC	240	sp|P02786|TFRC	Extracellular	TFRC	261	sp|P02786|TFRC	Extracellular
gE	148	sp|P04488|gE	Virion surface	gE	209	sp|P04488|gE	Virion surface
gB	875	sp|P10211|gB	Intravirion	gE	459	sp|P04488|gE	Intravirion
gB	320	sp|P10211|gB	Virion surface	TM9SF2	52	sp|Q99805|TM9SF2	Lumenal
gB	235	sp|P10211|gB	Virion surface	gH	687	sp|P06477|gH	Virion surface
CD151	186	sp|P48509|CD151	Extracellular	gB	212	sp|P10211|gB	Virion surface
TM9SF2	247	sp|Q99805|TM9SF2	Lumenal	gB	333	sp|P10211|gB	Virion surface
gB	695	sp|P10211|gB	Virion surface	gE	209	sp|P04488|gE	Virion surface
CD63	184	sp|P08962|CD63	Extracellular	gB	204	sp|P10211|gB	Virion surface
CD151	203	sp|P48509|CD151	Extracellular	gB	212	sp|P10211|gB	Virion surface
gH	687	sp|P06477|gH	Virion surface	gH	656	sp|P06477|gH	Virion surface
gB	235	sp|P10211|gB	Virion surface	gE	209	sp|P04488|gE	Virion surface
gE	148	sp|P04488|gE	Virion surface	gB	333	sp|P10211|gB	Virion surface
gE	459	sp|P04488|gE	Intravirion	gB	866	sp|P10211|gB	Intravirion
gM	17	sp|P04288|gM	Intravirion	gI	344	sp|P06487|gI	Intravirion
gB	895	sp|P10211|gB	Intravirion	gM	17	sp|P04288|gM	Intravirion
TM9SF2	136	sp|Q99805|TM9SF2	Lumenal	TM9SF2	143	sp|Q99805|TM9SF2	Lumenal
gE	148	sp|P04488|gE	Virion surface	gB	320	sp|P10211|gB	Virion surface
LRP1	43	sp|Q07954|LRP1	Extracellular	LRP1	360	sp|Q07954|LRP1	Extracellular
TM9SF2	187	sp|Q99805|TM9SF2	Lumenal	gB	333	sp|P10211|gB	Virion surface
gE	209	sp|P04488|gE	Virion surface	gB	415	sp|P10211|gB	Virion surface
gE	209	sp|P04488|gE	Virion surface	gB	158	sp|P10211|gB	Virion surface
gI	336	sp|P06487|gI	Intravirion	gI	344	sp|P06487|gI	Intravirion
CPD	1220	sp|O75976|CPD	Extracellular	CPD	1225	sp|O75976|CPD	Extracellular
CD63	128	sp|P08962|CD63	Extracellular	gB	212	sp|P10211|gB	Virion surface
TSPAN6	191	sp|O43657|TSPAN6	Extracellular	gB	320	sp|P10211|gB	Virion surface
gB	895	sp|P10211|gB	Intravirion	gE	459	sp|P04488|gE	Intravirion
TM9SF2	132	sp|Q99805|TM9SF2	Lumenal	gB	204	sp|P10211|gB	Virion surface
gB	200	sp|P10211|gB	Virion surface	TM9SF2	130	sp|Q99805|TM9SF2	Lumenal
gM	17	sp|P04288|gM	Intravirion	gM	17	sp|P04288|gM	Intravirion
gE	148	sp|P04488|gE	Virion surface	gE	459	sp|P04488|gE	Intravirion
gB	200	sp|P10211|gB	Virion surface	TM9SF2	52	sp|Q99805|TM9SF2	Lumenal
gB	320	sp|P10211|gB	Virion surface	TM9SF2	136	sp|Q99805|TM9SF2	Lumenal
gD	35	sp|Q69091|gD	Virion surface	gD	215	sp|Q69091|gD	Virion surface
CD151	186	sp|P48509|CD151	Extracellular	gB	204	sp|P10211|gB	Virion surface
TM9SF2	132	sp|Q99805|TM9SF2	Lumenal	gB	212	sp|P10211|gB	Virion surface
gM	12	sp|P04288|gM	Intravirion	gM	371	sp|P04288|gM	Intravirion
gB	875	sp|P10211|gB	Intravirion	gI	336	sp|P06487|gI	Intravirion
gE	209	sp|P04488|gE	Virion surface	gB	204	sp|P10211|gB	Virion surface
gB	807	sp|P10211|gB	Intravirion	gE	459	sp|P04488|gE	Intravirion
gE	148	sp|P04488|gE	Virion surface	gB	204	sp|P10211|gB	Virion surface
TM9SF2	126	sp|Q99805|TM9SF2	Lumenal	gB	204	sp|P10211|gB	Virion surface
TM9SF2	132	sp|Q99805|TM9SF2	Lumenal	gB	333	sp|P10211|gB	Virion surface
CD63	128	sp|P08962|CD63	Extracellular	gB	320	sp|P10211|gB	Virion surface
gE	209	sp|P04488|gE	Virion surface	gB	320	sp|P10211|gB	Virion surface
gD	215	sp|Q69091|gD	Virion surface	gE	126	sp|P04488|gE	Virion surface
gE	459	sp|P04488|gE	Intravirion	gB	212	sp|P10211|gB	Virion surface
gE	209	sp|P04488|gE	Virion surface	gB	212	sp|P10211|gB	Virion surface
gD	45	sp|Q69091|gD	Virion surface	UL45	100	sp|P10229|UL45	Virion surface
gE	459	sp|P04488|gE	Intravirion	gE	519	sp|P04488|gE	Intravirion
gM	17	sp|P04288|gM	Intravirion	gI	336	sp|P06487|gI	Intravirion
CD151	203	sp|P48509|CD151	Extracellular	gB	204	sp|P10211|gB	Virion surface
CD63	188	sp|P08962|CD63	Extracellular	gB	332	sp|P10211|gB	Virion surface
gI	345	sp|P06487|gI	Intravirion	gI	337	sp|P06487|gI	Intravirion
TM9SF2	132	sp|Q99805|TM9SF2	Lumenal	TM9SF2	132	sp|Q99805|TM9SF2	Lumenal
gE	209	sp|P04488|gE	Virion surface	gB	332	sp|P10211|gB	Virion surface
gE	459	sp|P04488|gE	Intravirion	gB	204	sp|P10211|gB	Virion surface
gB	814	sp|P10211|gB	Intravirion	gE	459	sp|P04488|gE	Intravirion
gD	216	sp|Q69091|gD	Virion surface	gD	211	sp|Q69091|gD	Virion surface
gE	148	sp|P04488|gE	Virion surface	UL45	100	sp|P10229|UL45	Virion surface
gD	45	sp|Q69091|gD	Virion surface	CD151	203	sp|P48509|CD151	Extracellular
TM9SF2	111	sp|Q99805|TM9SF2	Lumenal	gB	204	sp|P10211|gB	Virion surface
gH	60	sp|P06477|gH	Virion surface	gD	215	sp|Q69091|gD	Virion surface
TM9SF2	234	sp|Q99805|TM9SF2	Lumenal	gB	204	sp|P10211|gB	Virion surface
CD63	188	sp|P08962|CD63	Extracellular	gB	212	sp|P10211|gB	Virion surface
gE	209	sp|P04488|gE	Virion surface	gD	215	sp|Q69091|gD	Virion surface
gB	815	sp|P10211|gB	Intravirion	gM	371	sp|P04288|gM	Intravirion
gE	209	sp|P04488|gE	Virion surface	gB	160	sp|P10211|gB	Virion surface
TMED10	169	sp|P49755|TMED10	Lumenal	UL45	100	sp|P10229|UL45	Virion surface
TM9SF2	121	sp|Q99805|TM9SF2	Lumenal	gB	333	sp|P10211|gB	Virion surface
gB	866	sp|P10211|gB	Intravirion	gM	371	sp|P04288|gM	Intravirion
gI	336	sp|P06487|gI	Intravirion	gM	371	sp|P04288|gM	Intravirion
gH	687	sp|P06477|gH	Virion surface	gD	215	sp|Q69091|gD	Virion surface
gB	204	sp|P10211|gB	Virion surface	TM9SF2	52	sp|Q99805|TM9SF2	Lumenal
gB	807	sp|P10211|gB	Intravirion	gM	371	sp|P04288|gM	Intravirion
gB	235	sp|P10211|gB	Virion surface	UL45	100	sp|P10229|UL45	Virion surface
gB	320	sp|P10211|gB	Virion surface	CD63	162	sp|P08962|CD63	Extracellular
gB	204	sp|P10211|gB	Virion surface	CD63	162	sp|P08962|CD63	Extracellular
gE	459	sp|P04488|gE	Intravirion	gD	370	sp|Q69091|gD	Intravirion
gB	839	sp|P10211|gB	Intravirion	gM	371	sp|P04288|gM	Intravirion
gM	17	sp|P04288|gM	Intravirion	gD	370	sp|Q69091|gD	Intravirion
gB	818	sp|P10211|gB	Intravirion	gM	371	sp|P04288|gM	Intravirion
gB	818	sp|P10211|gB	Intravirion	gK	282	sp|P68331|gK	Cytoplasmic
CD151	203	sp|P48509|CD151	Extracellular	UL45	100	sp|P10229|UL45	Virion surface
UL45	100	sp|P10229|UL45	Virion surface	CD9	170	sp|P21926|CD9	Extracellular
CD151	203	sp|P48509|CD151	Extracellular	gB	333	sp|P10211|gB	Virion surface
gB	807	sp|P10211|gB	Intravirion	gK	289	sp|P68331|gK	Cytoplasmic
gM	16	sp|P04288|gM	Intravirion	gB	807	sp|P10211|gB	Intravirion
gB	866	sp|P10211|gB	Intravirion	gK	282	sp|P68331|gK	Cytoplasmic
CD63	188	sp|P08962|CD63	Extracellular	gB	204	sp|P10211|gB	Virion surface
gI	337	sp|P06487|gI	Intravirion	gM	371	sp|P04288|gM	Intravirion
gB	204	sp|P10211|gB	Virion surface	CD151	132	sp|P48509|CD151	Extracellular
gB	204	sp|P10211|gB	Virion surface	TM9SF2	136	sp|Q99805|TM9SF2	Lumenal
TSPAN6	121	sp|O43657|TSPAN6	Extracellular	gB	212	sp|P10211|gB	Virion surface
gD	45	sp|Q69091|gD	Virion surface	gD	45	sp|Q69091|gD	Virion surface
gE	148	sp|P04488|gE	Virion surface	gE	148	sp|P04488|gE	Virion surface
gD	262	sp|Q69091|gD	Virion surface	gD	211	sp|Q69091|gD	Virion surface
gB	695	sp|P10211|gB	Virion surface	UL45	100	sp|P10229|UL45	Virion surface
gB	866	sp|P10211|gB	Intravirion	gE	459	sp|P04488|gE	Intravirion
gM	17	sp|P04288|gM	Intravirion	gB	875	sp|P10211|gB	Intravirion
gB	866	sp|P10211|gB	Intravirion	gK	278	sp|P68331|gK	Cytoplasmic
gB	875	sp|P10211|gB	Intravirion	gM	371	sp|P04288|gM	Intravirion
gM	17	sp|P04288|gM	Intravirion	gB	862	sp|P10211|gB	Intravirion
TFRC	95	sp|P02786|TFRC	Extracellular	TFRC	95	sp|P02786|TFRC	Extracellular
gH	687	sp|P06477|gH	Virion surface	gH	716	sp|P06477|gH	Virion surface
gB	320	sp|P10211|gB	Virion surface	gE	126	sp|P04488|gE	Virion surface
gI	344	sp|P06487|gI	Intravirion	gM	371	sp|P04288|gM	Intravirion
gB	895	sp|P10211|gB	Intravirion	gM	371	sp|P04288|gM	Intravirion
gD	388	sp|Q69091|gD	Intravirion	gM	371	sp|P04288|gM	Intravirion
GPR107	144	sp|Q5VW38|GPR107	Extracellular	UL45	100	sp|P10229|UL45	Virion surface
gE	209	sp|P04488|gE	Virion surface	UL45	100	sp|P10229|UL45	Virion surface
gB	807	sp|P10211|gB	Intravirion	gK	282	sp|P68331|gK	Cytoplasmic
gH	687	sp|P06477|gH	Virion surface	gB	320	sp|P10211|gB	Virion surface
TSPAN6	191	sp|O43657|TSPAN6	Extracellular	TSPAN6	179	sp|O43657|TSPAN6	Extracellular
gB	865	sp|P10211|gB	Intravirion	gM	371	sp|P04288|gM	Intravirion
gM	16	sp|P04288|gM	Intravirion	gB	813	sp|P10211|gB	Intravirion
TM9SF2	185	sp|Q99805|TM9SF2	Lumenal	UL45	100	sp|P10229|UL45	Virion surface
gB	204	sp|P10211|gB	Virion surface	TM9SF2	116	sp|Q99805|TM9SF2	Lumenal
CD9	186	sp|P21926|CD9	Extracellular	CD9	126	sp|P21926|CD9	Extracellular
gK	282	sp|P68331|gK	Cytoplasmic	gK	289	sp|P68331|gK	Cytoplasmic
gB	807	sp|P10211|gB	Intravirion	gK	278	sp|P68331|gK	Cytoplasmic
gI	336	sp|P06487|gI	Intravirion	gE	459	sp|P04488|gE	Intravirion
gD	262	sp|Q69091|gD	Virion surface	UL45	100	sp|P10229|UL45	Virion surface
gB	253	sp|P10211|gB	Virion surface	UL45	100	sp|P10229|UL45	Virion surface
CD63	128	sp|P08962|CD63	Extracellular	gB	204	sp|P10211|gB	Virion surface
GPR107	144	sp|Q5VW38|GPR107	Extracellular	gB	204	sp|P10211|gB	Virion surface
gM	437	sp|P04288|gM	Intravirion	gI	344	sp|P06487|gI	Intravirion
gB	204	sp|P10211|gB	Virion surface	TSPAN6	128	sp|O43657|TSPAN6	Extracellular
CD9	126	sp|P21926|CD9	Extracellular	UL45	100	sp|P10229|UL45	Virion surface
gB	320	sp|P10211|gB	Virion surface	KIAA0319L	783	sp|Q8IZA0|KIAA0319L	Extracellular
gI	336	sp|P06487|gI	Intravirion	gB	866	sp|P10211|gB	Intravirion
gI	336	sp|P06487|gI	Intravirion	gE	519	sp|P04488|gE	Intravirion
SLC3A2	245	sp|P08195|SLC3A2	Extracellular	gB	204	sp|P10211|gB	Virion surface
gI	336	sp|P06487|gI	Intravirion	gB	862	sp|P10211|gB	Intravirion
gE	459	sp|P04488|gE	Intravirion	gI	344	sp|P06487|gI	Intravirion
gH	687	sp|P06477|gH	Virion surface	gB	204	sp|P10211|gB	Virion surface
CD9	126	sp|P21926|CD9	Extracellular	gB	204	sp|P10211|gB	Virion surface
gH	687	sp|P06477|gH	Virion surface	gB	333	sp|P10211|gB	Virion surface
gH	687	sp|P06477|gH	Virion surface	UL45	100	sp|P10229|UL45	Virion surface
gE	459	sp|P04488|gE	Intravirion	gK	282	sp|P68331|gK	Cytoplasmic
UL45	100	sp|P10229|UL45	Virion surface	TMEM87A	151	sp|Q8NBN3|TMEM87A	Lumenal
gK	278	sp|P68331|gK	Cytoplasmic	gK	289	sp|P68331|gK	Cytoplasmic
GPR107	144	sp|Q5VW38|GPR107	Extracellular	gB	333	sp|P10211|gB	Virion surface
gM	16	sp|P04288|gM	Intravirion	gE	519	sp|P04488|gE	Intravirion
gM	17	sp|P04288|gM	Intravirion	gE	459	sp|P04488|gE	Intravirion
UL45	100	sp|P10229|UL45	Virion surface	CPD	1220	sp|O75976|CPD	Extracellular
CD81	187	sp|P60033|CD81	Extracellular	gB	204	sp|P10211|gB	Virion surface
gE	459	sp|P04488|gE	Intravirion	gM	371	sp|P04288|gM	Intravirion
gB	200	sp|P10211|gB	Virion surface	CD81	121	sp|P60033|CD81	Extracellular
gI	344	sp|P06487|gI	Intravirion	gI	344	sp|P06487|gI	Intravirion
CD81	121	sp|P60033|CD81	Extracellular	gB	212	sp|P10211|gB	Virion surface
gE	459	sp|P04488|gE	Intravirion	gB	862	sp|P10211|gB	Intravirion
gB	695	sp|P10211|gB	Virion surface	gH	716	sp|P06477|gH	Virion surface
gB	814	sp|P10211|gB	Intravirion	gK	278	sp|P68331|gK	Cytoplasmic
CD151	186	sp|P48509|CD151	Extracellular	CD151	203	sp|P48509|CD151	Extracellular
GPR107	47	sp|Q5VW38|GPR107	Extracellular	gB	204	sp|P10211|gB	Virion surface
CD9	126	sp|P21926|CD9	Extracellular	gB	212	sp|P10211|gB	Virion surface
gE	459	sp|P04488|gE	Intravirion	gE	459	sp|P04488|gE	Intravirion
CD63	128	sp|P08962|CD63	Extracellular	CD63	128	sp|P08962|CD63	Extracellular
gH	687	sp|P06477|gH	Virion surface	gB	212	sp|P10211|gB	Virion surface
gB	200	sp|P10211|gB	Virion surface	UL45	100	sp|P10229|UL45	Virion surface
gB	320	sp|P10211|gB	Virion surface	CD9	135	sp|P21926|CD9	Extracellular
VTI1B	190	sp|Q9UEU0|VTI1B	Cytoplasmic	gE	459	sp|P04488|gE	Intravirion
UL45	100	sp|P10229|UL45	Virion surface	gB	320	sp|P10211|gB	Virion surface
UL45	100	sp|P10229|UL45	Virion surface	gE	459	sp|P04488|gE	Intravirion
UL45	100	sp|P10229|UL45	Virion surface	CD151	132	sp|P48509|CD151	Extracellular
CD63	188	sp|P08962|CD63	Extracellular	CD63	161	sp|P08962|CD63	Extracellular
gH	687	sp|P06477|gH	Virion surface	gE	209	sp|P04488|gE	Virion surface
gB	818	sp|P10211|gB	Intravirion	KDELR3	84	sp|O43731|KDELR3	Cytoplasmic
UL45	100	sp|P10229|UL45	Virion surface	GPR107	47	sp|Q5VW38|GPR107	Extracellular
gB	235	sp|P10211|gB	Virion surface	gH	716	sp|P06477|gH	Virion surface
gB	204	sp|P10211|gB	Virion surface	CD9	135	sp|P21926|CD9	Extracellular
gH	687	sp|P06477|gH	Virion surface	gH	687	sp|P06477|gH	Virion surface
gI	336	sp|P06487|gI	Intravirion	gI	336	sp|P06487|gI	Intravirion
gB	875	sp|P10211|gB	Intravirion	gI	344	sp|P06487|gI	Intravirion
gB	320	sp|P10211|gB	Virion surface	gH	716	sp|P06477|gH	Virion surface
gE	459	sp|P04488|gE	Intravirion	gK	289	sp|P68331|gK	Cytoplasmic
gE	126	sp|P04488|gE	Virion surface	gE	126	sp|P04488|gE	Virion surface
gI	336	sp|P06487|gI	Intravirion	gB	815	sp|P10211|gB	Intravirion
gK	282	sp|P68331|gK	Cytoplasmic	gK	282	sp|P68331|gK	Cytoplasmic
gE	459	sp|P04488|gE	Intravirion	gK	278	sp|P68331|gK	Cytoplasmic
gE	148	sp|P04488|gE	Virion surface	gC	105	sp|P10228|gC	Virion surface
UL45	100	sp|P10229|UL45	Virion surface	gB	204	sp|P10211|gB	Virion surface
gD	215	sp|Q69091|gD	Virion surface	gD	215	sp|Q69091|gD	Virion surface
UL45	100	sp|P10229|UL45	Virion surface	gD	215	sp|Q69091|gD	Virion surface
UL45	100	sp|P10229|UL45	Virion surface	TFRC	95	sp|P02786|TFRC	Extracellular
CD81	121	sp|P60033|CD81	Extracellular	gB	204	sp|P10211|gB	Virion surface
UL45	100	sp|P10229|UL45	Virion surface	UL45	100	sp|P10229|UL45	Virion surface
gH	687	sp|P06477|gH	Virion surface	gD	211	sp|Q69091|gD	Virion surface
UL45	100	sp|P10229|UL45	Virion surface	TM9SF2	132	sp|Q99805|TM9SF2	Lumenal
gB	204	sp|P10211|gB	Virion surface	gH	716	sp|P06477|gH	Virion surface
gE	459	sp|P04488|gE	Intravirion	gI	337	sp|P06487|gI	Intravirion
TFRC	95	sp|P02786|TFRC	Extracellular	gB	204	sp|P10211|gB	Virion surface
TM9SF2	111	sp|Q99805|TM9SF2	Lumenal	UL45	100	sp|P10229|UL45	Virion surface
UL45	100	sp|P10229|UL45	Virion surface	gB	212	sp|P10211|gB	Virion surface
TMEM87A	151	sp|Q8NBN3|TMEM87A	Lumenal	gB	204	sp|P10211|gB	Virion surface
gB	807	sp|P10211|gB	Intravirion	gI	336	sp|P06487|gI	Intravirion
UL45	100	sp|P10229|UL45	Virion surface	TM9SF2	52	sp|Q99805|TM9SF2	Lumenal
CD81	187	sp|P60033|CD81	Extracellular	gB	333	sp|P10211|gB	Virion surface
UL45	100	sp|P10229|UL45	Virion surface	gB	333	sp|P10211|gB	Virion surface
F3	234	sp|P13726|F3	Extracellular	gB	204	sp|P10211|gB	Virion surface
UL45	100	sp|P10229|UL45	Virion surface	TMEM87A	117	sp|Q8NBN3|TMEM87A	Lumenal
gB	212	sp|P10211|gB	Virion surface	gH	716	sp|P06477|gH	Virion surface
gI	336	sp|P06487|gI	Intravirion	LMBRD1	270	sp|Q9NUN5|LMBRD1	Cytoplasmic
GPR107	47	sp|Q5VW38|GPR107	Extracellular	gB	333	sp|P10211|gB	Virion surface
gC	411	sp|P10228|gC	Virion surface	gB	204	sp|P10211|gB	Virion surface
CD9	131	sp|P21926|CD9	Extracellular	CD9	135	sp|P21926|CD9	Extracellular
gE	459	sp|P04488|gE	Intravirion	LRP1	4527	sp|Q07954|LRP1	Cytoplasmic
gK	282	sp|P68331|gK	Cytoplasmic	gK	278	sp|P68331|gK	Cytoplasmic
UL45	100	sp|P10229|UL45	Virion surface	TM9SF2	138	sp|Q99805|TM9SF2	Lumenal
gE	459	sp|P04488|gE	Intravirion	PTTG1IP	135	sp|P53801|PTTG1IP	Cytoplasmic
CD63	128	sp|P08962|CD63	Extracellular	CD63	161	sp|P08962|CD63	Extracellular
gB	320	sp|P10211|gB	Virion surface	IMPAD1	235	sp|Q9NX62|IMPAD1	Lumenal
gB	200	sp|P10211|gB	Virion surface	gH	715	sp|P06477|gH	Virion surface
gB	235	sp|P10211|gB	Virion surface	CD9	135	sp|P21926|CD9	Extracellular
SLC3A2	266	sp|P08195|SLC3A2	Extracellular	gB	320	sp|P10211|gB	Virion surface
gH	687	sp|P06477|gH	Virion surface	CD63	162	sp|P08962|CD63	Extracellular
gH	687	sp|P06477|gH	Virion surface	CD81	121	sp|P60033|CD81	Extracellular
gM	437	sp|P04288|gM	Intravirion	gE	519	sp|P04488|gE	Intravirion
UL45	100	sp|P10229|UL45	Virion surface	gH	716	sp|P06477|gH	Virion surface
gK	278	sp|P68331|gK	Cytoplasmic	gK	278	sp|P68331|gK	Cytoplasmic
gK	282	sp|P68331|gK	Cytoplasmic	gI	344	sp|P06487|gI	Intravirion
gB	814	sp|P10211|gB	Intravirion	gI	344	sp|P06487|gI	Intravirion
UL45	100	sp|P10229|UL45	Virion surface	TM9SF2	136	sp|Q99805|TM9SF2	Lumenal
gC	437	sp|P10228|gC	Virion surface	UL45	100	sp|P10229|UL45	Virion surface
VAMP3	66	sp|Q15836|VAMP3	Cytoplasmic	gE	459	sp|P04488|gE	Intravirion
VAMP3	62	sp|Q15836|VAMP3	Cytoplasmic	gB	862	sp|P10211|gB	Intravirion
gB	866	sp|P10211|gB	Intravirion	VAMP3	35	sp|Q15836|VAMP3	Cytoplasmic
gI	336	sp|P06487|gI	Intravirion	VAMP3	35	sp|Q15836|VAMP3	Cytoplasmic
gE	459	sp|P04488|gE	Intravirion	VAMP3	42	sp|Q15836|VAMP3	Cytoplasmic
gE	459	sp|P04488|gE	Intravirion	VAMP3	35	sp|Q15836|VAMP3	Cytoplasmic
VAMP3	66	sp|Q15836|VAMP3	Cytoplasmic	VAMP3	35	sp|Q15836|VAMP3	Cytoplasmic
VAMP3	66	sp|Q15836|VAMP3	Cytoplasmic	VAMP3	42	sp|Q15836|VAMP3	Cytoplasmic
VAMP3	42	sp|Q15836|VAMP3	Cytoplasmic	VAMP3	35	sp|Q15836|VAMP3	Cytoplasmic
gB	235	sp|P10211|gB	Virion surface	gB	200	sp|P10211|gB	Virion surface
gB	544	sp|P10211|gB	Virion surface	gB	415	sp|P10211|gB	Virion surface
gB	818	sp|P10211|gB	Intravirion	gB	895	sp|P10211|gB	Intravirion
gB	839	sp|P10211|gB	Intravirion	gB	818	sp|P10211|gB	Intravirion
gB	895	sp|P10211|gB	Intravirion	gB	875	sp|P10211|gB	Intravirion
gB	818	sp|P10211|gB	Intravirion	gB	815	sp|P10211|gB	Intravirion
gB	895	sp|P10211|gB	Intravirion	gB	807	sp|P10211|gB	Intravirion
gB	200	sp|P10211|gB	Virion surface	gB	496	sp|P10211|gB	Virion surface
gB	875	sp|P10211|gB	Intravirion	gB	815	sp|P10211|gB	Intravirion
gB	695	sp|P10211|gB	Virion surface	gB	158	sp|P10211|gB	Virion surface
gB	839	sp|P10211|gB	Intravirion	gB	814	sp|P10211|gB	Intravirion
gB	235	sp|P10211|gB	Virion surface	gB	250	sp|P10211|gB	Virion surface
gB	250	sp|P10211|gB	Virion surface	gB	204	sp|P10211|gB	Virion surface
gB	496	sp|P10211|gB	Virion surface	gB	320	sp|P10211|gB	Virion surface
gB	875	sp|P10211|gB	Intravirion	gB	813	sp|P10211|gB	Intravirion
gB	695	sp|P10211|gB	Virion surface	gB	320	sp|P10211|gB	Virion surface
gB	815	sp|P10211|gB	Intravirion	gB	815	sp|P10211|gB	Intravirion
gB	544	sp|P10211|gB	Virion surface	gB	333	sp|P10211|gB	Virion surface
gB	235	sp|P10211|gB	Virion surface	gD	45	sp|Q69091|gD	Virion surface
gM	437	sp|P04288|gM	Intravirion	gM	17	sp|P04288|gM	Intravirion
gD	45	sp|Q69091|gD	Virion surface	gH	687	sp|P06477|gH	Virion surface
CPD	841	sp|O75976|CPD	Extracellular	CPD	882	sp|O75976|CPD	Extracellular
CPD	885	sp|O75976|CPD	Extracellular	CPD	1220	sp|O75976|CPD	Extracellular
CPD	841	sp|O75976|CPD	Extracellular	CPD	531	sp|O75976|CPD	Extracellular
CPD	1061	sp|O75976|CPD	Extracellular	CPD	1052	sp|O75976|CPD	Extracellular
gB	895	sp|P10211|gB	Intravirion	gI	336	sp|P06487|gI	Intravirion
CPD	841	sp|O75976|CPD	Extracellular	CPD	1017	sp|O75976|CPD	Extracellular
CPD	841	sp|O75976|CPD	Extracellular	CPD	790	sp|O75976|CPD	Extracellular
CPD	882	sp|O75976|CPD	Extracellular	CPD	1220	sp|O75976|CPD	Extracellular
gM	17	sp|P04288|gM	Intravirion	gM	354	sp|P04288|gM	Intravirion
CPD	1052	sp|O75976|CPD	Extracellular	CPD	1017	sp|O75976|CPD	Extracellular
gK	181	sp|P68331|gK	Cytoplasmic	gB	866	sp|P10211|gB	Intravirion
gD	35	sp|Q69091|gD	Virion surface	gB	320	sp|P10211|gB	Virion surface
gM	17	sp|P04288|gM	Intravirion	gM	371	sp|P04288|gM	Intravirion
gB	875	sp|P10211|gB	Intravirion	gD	370	sp|Q69091|gD	Intravirion
gB	415	sp|P10211|gB	Virion surface	gE	126	sp|P04488|gE	Virion surface
gE	148	sp|P04488|gE	Virion surface	gC	119	sp|P10228|gC	Virion surface
gB	818	sp|P10211|gB	Intravirion	gI	336	sp|P06487|gI	Intravirion
gD	262	sp|Q69091|gD	Virion surface	gD	215	sp|Q69091|gD	Virion surface
gH	687	sp|P06477|gH	Virion surface	gB	415	sp|P10211|gB	Virion surface
gB	415	sp|P10211|gB	Virion surface	UL45	100	sp|P10229|UL45	Virion surface
gE	148	sp|P04488|gE	Virion surface	gH	687	sp|P06477|gH	Virion surface
gB	200	sp|P10211|gB	Virion surface	gE	459	sp|P04488|gE	Intravirion
LRP1	806	sp|Q07954|LRP1	Extracellular	LRP1	360	sp|Q07954|LRP1	Extracellular
TMEM87A	107	sp|Q8NBN3|TMEM87A	Lumenal	UL45	100	sp|P10229|UL45	Virion surface
gE	459	sp|P04488|gE	Intravirion	gB	320	sp|P10211|gB	Virion surface
gM	371	sp|P04288|gM	Intravirion	gM	371	sp|P04288|gM	Intravirion
F3	235	sp|P13726|F3	Extracellular	gB	320	sp|P10211|gB	Virion surface
gB	320	sp|P10211|gB	Virion surface	gE	519	sp|P04488|gE	Intravirion
gM	17	sp|P04288|gM	Intravirion	gB	815	sp|P10211|gB	Intravirion
gI	336	sp|P06487|gI	Intravirion	gK	282	sp|P68331|gK	Cytoplasmic
gB	235	sp|P10211|gB	Virion surface	CD151	186	sp|P48509|CD151	Extracellular
gE	209	sp|P04488|gE	Virion surface	gD	216	sp|Q69091|gD	Virion surface
gB	818	sp|P10211|gB	Intravirion	gE	519	sp|P04488|gE	Intravirion
SLC3A2	245	sp|P08195|SLC3A2	Extracellular	gB	320	sp|P10211|gB	Virion surface
gB	204	sp|P10211|gB	Virion surface	gE	126	sp|P04488|gE	Virion surface
gB	875	sp|P10211|gB	Intravirion	gE	519	sp|P04488|gE	Intravirion
gB	839	sp|P10211|gB	Intravirion	gI	344	sp|P06487|gI	Intravirion
CD63	188	sp|P08962|CD63	Extracellular	gB	320	sp|P10211|gB	Virion surface
CD151	186	sp|P48509|CD151	Extracellular	UL45	100	sp|P10229|UL45	Virion surface
gK	154	sp|P68331|gK	Cytoplasmic	gK	282	sp|P68331|gK	Cytoplasmic
GPR107	144	sp|Q5VW38|GPR107	Extracellular	gB	320	sp|P10211|gB	Virion surface
CD151	186	sp|P48509|CD151	Extracellular	gB	320	sp|P10211|gB	Virion surface
CD9	170	sp|P21926|CD9	Extracellular	gB	204	sp|P10211|gB	Virion surface
gB	200	sp|P10211|gB	Virion surface	gH	687	sp|P06477|gH	Virion surface
gB	875	sp|P10211|gB	Intravirion	gM	16	sp|P04288|gM	Intravirion
gB	818	sp|P10211|gB	Intravirion	gK	278	sp|P68331|gK	Cytoplasmic
gB	200	sp|P10211|gB	Virion surface	CD9	135	sp|P21926|CD9	Extracellular
gB	875	sp|P10211|gB	Intravirion	gI	337	sp|P06487|gI	Intravirion
gB	204	sp|P10211|gB	Virion surface	CD63	161	sp|P08962|CD63	Extracellular
gI	336	sp|P06487|gI	Intravirion	gM	354	sp|P04288|gM	Intravirion
VTI1B	191	sp|Q9UEU0|VTI1B	Cytoplasmic	gE	459	sp|P04488|gE	Intravirion
gK	289	sp|P68331|gK	Cytoplasmic	gK	278	sp|P68331|gK	Cytoplasmic
TSPAN6	179	sp|O43657|TSPAN6	Extracellular	gB	204	sp|P10211|gB	Virion surface
gB	200	sp|P10211|gB	Virion surface	CD63	162	sp|P08962|CD63	Extracellular
GPR107	231	sp|Q5VW38|GPR107	Extracellular	gB	212	sp|P10211|gB	Virion surface
TM9SF2	247	sp|Q99805|TM9SF2	Lumenal	gB	204	sp|P10211|gB	Virion surface
GPR107	231	sp|Q5VW38|GPR107	Extracellular	gB	204	sp|P10211|gB	Virion surface
SLC3A2	266	sp|P08195|SLC3A2	Extracellular	gB	204	sp|P10211|gB	Virion surface
gB	866	sp|P10211|gB	Intravirion	gK	289	sp|P68331|gK	Cytoplasmic
gI	344	sp|P06487|gI	Intravirion	gE	459	sp|P04488|gE	Intravirion
GPR107	133	sp|Q5VW38|GPR107	Extracellular	gB	320	sp|P10211|gB	Virion surface
gH	687	sp|P06477|gH	Virion surface	CD63	188	sp|P08962|CD63	Extracellular
IMPAD1	105	sp|Q9NX62|IMPAD1	Lumenal	gB	320	sp|P10211|gB	Virion surface
TSPAN6	191	sp|O43657|TSPAN6	Extracellular	gB	204	sp|P10211|gB	Virion surface
gE	209	sp|P04488|gE	Virion surface	gE	126	sp|P04488|gE	Virion surface
gB	200	sp|P10211|gB	Virion surface	GPR107	231	sp|Q5VW38|GPR107	Extracellular
gC	437	sp|P10228|gC	Virion surface	gB	204	sp|P10211|gB	Virion surface
gE	459	sp|P04488|gE	Intravirion	gM	354	sp|P04288|gM	Intravirion
gK	289	sp|P68331|gK	Cytoplasmic	gK	289	sp|P68331|gK	Cytoplasmic
TMEM87A	107	sp|Q8NBN3|TMEM87A	Lumenal	gB	204	sp|P10211|gB	Virion surface
gH	687	sp|P06477|gH	Virion surface	gE	459	sp|P04488|gE	Intravirion
gB	807	sp|P10211|gB	Intravirion	KDELR3	85	sp|O43731|KDELR3	Cytoplasmic
CD63	188	sp|P08962|CD63	Extracellular	CD63	162	sp|P08962|CD63	Extracellular
UL45	100	sp|P10229|UL45	Virion surface	CD9	135	sp|P21926|CD9	Extracellular
gB	320	sp|P10211|gB	Virion surface	TFRC	95	sp|P02786|TFRC	Extracellular
gM	17	sp|P04288|gM	Intravirion	gE	519	sp|P04488|gE	Intravirion
gK	181	sp|P68331|gK	Cytoplasmic	gE	459	sp|P04488|gE	Intravirion
gE	459	sp|P04488|gE	Intravirion	PTTG1IP	128	sp|P53801|PTTG1IP	Cytoplasmic
SLC3A2	245	sp|P08195|SLC3A2	Extracellular	UL45	100	sp|P10229|UL45	Virion surface
UL45	100	sp|P10229|UL45	Virion surface	CD151	127	sp|P48509|CD151	Extracellular
CD63	128	sp|P08962|CD63	Extracellular	gB	333	sp|P10211|gB	Virion surface
gD	387	sp|Q69091|gD	Intravirion	gM	371	sp|P04288|gM	Intravirion
IMPAD1	105	sp|Q9NX62|IMPAD1	Lumenal	gB	204	sp|P10211|gB	Virion surface
VAMP3	66	sp|Q15836|VAMP3	Cytoplasmic	gB	807	sp|P10211|gB	Intravirion
VAMP3	66	sp|Q15836|VAMP3	Cytoplasmic	gB	866	sp|P10211|gB	Intravirion
VAMP3	35	sp|Q15836|VAMP3	Cytoplasmic	gE	519	sp|P04488|gE	Intravirion
gI	336	sp|P06487|gI	Intravirion	VAMP3	42	sp|Q15836|VAMP3	Cytoplasmic
gI	344	sp|P06487|gI	Intravirion	VAMP3	35	sp|Q15836|VAMP3	Cytoplasmic
gB	814	sp|P10211|gB	Intravirion	VAMP3	35	sp|Q15836|VAMP3	Cytoplasmic

### Sheet: XLs mapped on 9Q9L
UniprotID1	Gene1	Chain1	Position1	UniprotID2	Gene2	Chain2	Position2	XL distance [A]
P10211	gB	A	320	P10211	gB	B	320	92.6798
P10211	gB	A	204	P10211	gB	B	204	91.4028
P10211	gB	A	235	P10211	gB	C	235	72.2435
P10211	gB	C	415	P10211	gB	C	212	60.7512
P10211	gB	B	415	P10211	gB	C	415	57.6843
P10211	gB	C	415	P10211	gB	C	204	56.5861
P10211	gB	A	415	P10211	gB	A	333	53.2467
P10211	gB	A	695	P10211	gB	C	415	52.3471
P10211	gB	C	544	P10211	gB	C	204	48.8853
P10211	gB	A	544	P10211	gB	A	333	46.4265
P10211	gB	A	415	P10211	gB	A	320	45.4678
P10211	gB	C	544	P10211	gB	C	212	45.2437
P10211	gB	A	544	P10211	gB	A	332	44.2265
P10211	gB	A	544	P10211	gB	A	415	42.228
P10211	gB	A	475	P10211	gB	B	415	42.0733
P10211	gB	B	695	P10211	gB	A	320	35.3258
P10211	gB	A	695	P10211	gB	C	333	34.5144
P10211	gB	A	695	P10211	gB	C	204	34.5004
P10211	gB	A	695	P10211	gB	C	157	30.9146
P10211	gB	A	415	P10211	gB	A	158	28.8919
P10211	gB	A	697	P10211	gB	C	697	28.6896
P10211	gB	A	695	P10211	gB	C	158	28.535
P10211	gB	A	235	P10211	gB	B	697	28.3676
P10211	gB	C	333	P10211	gB	C	212	28.3033
P10211	gB	C	235	P10211	gB	C	220	27.0921
P10211	gB	B	235	P10211	gB	B	320	27.0667
P10211	gB	B	695	P10211	gB	A	212	26.9881
P10211	gB	A	695	P10211	gB	C	160	26.9511
P10211	gB	B	320	P10211	gB	B	333	25.1718
P10211	gB	C	253	P10211	gB	C	333	23.2325
P10211	gB	C	253	P10211	gB	C	204	22.9515
P10211	gB	C	235	P10211	gB	C	212	22.5979
P10211	gB	C	204	P10211	gB	C	212	22.0865
P10211	gB	C	253	P10211	gB	C	212	21.4071
P10211	gB	B	320	P10211	gB	B	204	21.0579
P10211	gB	C	320	P10211	gB	C	212	20.8414
P10211	gB	A	695	P10211	gB	C	544	20.5855
P10211	gB	C	160	P10211	gB	C	333	19.8614
P10211	gB	C	200	P10211	gB	C	212	17.1791
P10211	gB	B	200	P10211	gB	B	320	17.1284
P10211	gB	B	250	P10211	gB	B	204	16.9237
P10211	gB	A	807	P10211	gB	B	807	15.1629
P10211	gB	B	235	P10211	gB	B	200	14.4622
P10211	gB	C	695	P10211	gB	B	253	14.1383
P10211	gB	B	544	P10211	gB	C	544	13.9383
P10211	gB	C	307	P10211	gB	C	320	13.1471
P10211	gB	C	200	P10211	gB	C	333	13.0876
P10211	gB	B	235	P10211	gB	B	204	12.2406
P10211	gB	C	235	P10211	gB	C	253	12.0377
P10211	gB	C	235	P10211	gB	C	333	11.4711
P10211	gB	C	368	P10211	gB	C	415	11.4545
P10211	gB	C	204	P10211	gB	C	333	8.01016
P10211	gB	B	235	P10211	gB	B	250	7.82117
P10211	gB	B	200	P10211	gB	B	204	5.6077

### Sheet: XLs mapped on 5V2S
UniprotID1	Gene1	Chain1	Position1	UniprotID2	Gene2	Chain2	Position2	XL distance [A]
P10211	gB	A-2	544	P10211	gB	A-3	212	121.92
P10211	gB	A-3	544	P10211	gB	A	204	116.354
P10211	gB	A	544	P10211	gB	A-2	333	109.574
P10211	gB	A-2	544	P10211	gB	A-3	332	106.725
P10211	gB	A-2	695	P10211	gB	A-3	544	83.9661
P10211	gB	A	544	P10211	gB	A-2	415	77.1135
P10211	gB	A	204	P10211	gB	A-3	204	60.0242
P10211	gB	A	320	P10211	gB	A-2	320	52.4337
P10211	gB	A	415	P10211	gB	A-2	415	51.7678
P10211	gB	A-2	415	P10211	gB	A-2	212	48.7725
P10211	gB	A-3	496	P10211	gB	A-3	212	48.7412
P10211	gB	A-2	200	P10211	gB	A	496	48.3027
P10211	gB	A	235	P10211	gB	A-2	235	48.0899
P10211	gB	A-2	496	P10211	gB	A-3	204	47.9126
P10211	gB	A-3	415	P10211	gB	A-3	204	42.6923
P10211	gB	A	695	P10211	gB	A-3	204	41.198
P10211	gB	A	695	P10211	gB	A-3	212	40.2921
P10211	gB	A	695	P10211	gB	A-3	253	38.7204
P10211	gB	A-3	415	P10211	gB	A-3	333	38.3669
P10211	gB	A-3	695	P10211	gB	A-2	333	37.2908
P10211	gB	A	496	P10211	gB	A	320	36.8556
P10211	gB	A-2	235	P10211	gB	A-3	697	35.8143
P10211	gB	A-3	695	P10211	gB	A-2	320	34.4187
P10211	gB	A-2	415	P10211	gB	A-2	320	32.6559
P10211	gB	A-2	815	P10211	gB	A-3	815	28.4817
P10211	gB	A-2	496	P10211	gB	A-3	496	28.0656
P10211	gB	A-3	695	P10211	gB	A-2	415	27.5203
P10211	gB	A-2	253	P10211	gB	A-2	333	27.309
P10211	gB	A-2	235	P10211	gB	A-2	320	26.9377
P10211	gB	A-2	333	P10211	gB	A-2	212	26.7763
P10211	gB	A-2	235	P10211	gB	A-2	220	26.1822
P10211	gB	A-3	253	P10211	gB	A-3	204	24.87
P10211	gB	A-3	839	P10211	gB	A	862	24.6757
P10211	gB	A-2	320	P10211	gB	A-2	333	24.1924
P10211	gB	A-3	475	P10211	gB	A-3	496	22.2278
P10211	gB	A	814	P10211	gB	A-3	814	22.0897
P10211	gB	A-2	235	P10211	gB	A-2	212	21.7168
P10211	gB	A-3	496	P10211	gB	A-3	158	20.9268
P10211	gB	A-3	320	P10211	gB	A-3	204	20.6014
P10211	gB	A-2	415	P10211	gB	A-2	496	20.2644
P10211	gB	A	204	P10211	gB	A	212	20.1951
P10211	gB	A-2	415	P10211	gB	A-2	158	19.9216
P10211	gB	A-2	160	P10211	gB	A-2	333	19.8456
P10211	gB	A-3	695	P10211	gB	A-2	160	19.6763
P10211	gB	A-2	320	P10211	gB	A-2	212	18.9886
P10211	gB	A	807	P10211	gB	A-3	807	18.0503
P10211	gB	A-2	475	P10211	gB	A-2	415	17.9721
P10211	gB	A	253	P10211	gB	A-3	212	17.9324
P10211	gB	A-2	807	P10211	gB	A	862	17.9226
P10211	gB	A-3	250	P10211	gB	A-3	204	17.4507
P10211	gB	A-3	814	P10211	gB	A-2	862	17.4278
P10211	gB	A-2	200	P10211	gB	A-2	320	17.3627
P10211	gB	A-2	695	P10211	gB	A-3	497	15.9824
P10211	gB	A	695	P10211	gB	A-2	496	15.8547
P10211	gB	A-2	235	P10211	gB	A-2	253	15.8484
P10211	gB	A	839	P10211	gB	A	814	15.7848
P10211	gB	A-2	200	P10211	gB	A-2	212	15.5889
P10211	gB	A-2	695	P10211	gB	A	158	14.6776
P10211	gB	A-2	695	P10211	gB	A	157	14.5488
P10211	gB	A-2	697	P10211	gB	A-3	697	14.513
P10211	gB	A-2	235	P10211	gB	A-2	200	13.9127
P10211	gB	A-2	544	P10211	gB	A-3	544	13.4976
P10211	gB	A-3	235	P10211	gB	A-3	204	12.9747
P10211	gB	A	307	P10211	gB	A	320	12.8157
P10211	gB	A-3	200	P10211	gB	A-3	333	12.6768
P10211	gB	A-3	235	P10211	gB	A-3	333	11.9057
P10211	gB	A-2	368	P10211	gB	A-2	415	10.3053
P10211	gB	A-2	204	P10211	gB	A-2	333	8.94188
P10211	gB	A-2	235	P10211	gB	A-2	250	8.37217
P10211	gB	A-2	807	P10211	gB	A-2	815	7.87667
P10211	gB	A-3	200	P10211	gB	A-3	204	4.82165

### Sheet: protein connections
number of inter-links (cross-links between proteins)
	glycos	tegument	capsid	nonstruc	Host
glycos	206	139	3	0	179
tegument	139	419	58	38	966
capsid	3	58	0	0	0
nonstruc	0	38	0	0	0
Host	179	966	0	0	114
