## Supplementary Table 6 for "Virion-wide interactome mapping of HSV-1 reveals maturation-dependent remodeling and convergent organization of herpesvirus tegument networks"

### Sheet: cell-associated PPIs
	Gene A	Gene B	number XLs
	NEC2	SEC61B	2
	SET	UL49	1
	NEC2	SSR3	3
	GALNT1	gE	1
	H2BC5	H2BS1	2
	ATP1A1	gE	1
	H2BC5	H4C1	1
	ATP1A1	CD44	1
	H2BC5	H3-3A	4
	ATP1A1	RPS27A	1
	H2BC5	UL49	1
	H2BC5	HMGA1	1
	H4C1	RPS27A	1
	H4C1	HMGN2	2
	RAB6A	RAP1B	1
	H4C1	HMGA1	3
	AP1M1	gE	1
	H2AZ1	H2BS1	4
	MAP1LC3B	UL49	2
	H2AZ1	H2BC5	1
	ACBD3	gE	1
	H2AZ1	H3-3A	4
	ITGB1	LGALS1	1
	H2AZ1	H2BC15	8
	LGALS1	NT5E	2
	H2AZ1	H2BC18	1
	LGALS1	UL49	1
	H2AZ1	UL49	1
	LGALS1	UL42	1
	H2AC20	H2BS1	4
	gG	UL45	1
	H2AC20	H4C1	4
	CD59	gG	1
	H2AC20	H3-3A	10
	H2AC20	H2BC18	2
	H2AC20	H2AC6	2
	CD59	gD	2
	H2AC20	H2BC15	11
	CDC42	gI	1
	H2AC20	H2BC14	1
	CAPN1	UL47	1
	H2AC20	UL49	6
	RHOC	UL49	1
	H2AC20	HMGA1	4
	ICP4	UL42	3
	H2BC18	H2BS1	2
	ICP4	RPL22	1
	H2BC18	H4C1	2
	H2BC18	H3C15	1
	ITGA5	LGALS1	1
	H2BC18	H3-3A	6
	CD63	LGALS1	2
	H2BC18	UL49	4
	LRRC59	SEC61B	1
	RPS3	UL49	1
	LRRC59	RPL8	1
	LRRC59	RRBP1	1
	LRRC59	NEC2	1
	PRKCSH	SERPINH1	1
	RRBP1	SEC61B	1
	ERP44	gB	2
	RRBP1	US11	1
	APMAP	gB	1
	ACTB	LASP1	3
	APMAP	CANX	1
	ACTB	TMSB4X	7
	IKBIP	NEC2	1
	ACTB	RPS27A	1
	PCNA	UL42	1
	PLS3	UL42	1
	ACTB	LMO7	2
	HNRNPUL2	UL42	1
	ACTB	H2BC15	1
	CCT6A	UL42	1
	ACTB	UL12	1
	TPBG	UL45	1
	ACTB	DBP	1
	ACTB	GAPDH	1
	TMED4	UL45	1
	ACTB	US11	3
	DDB1	UL47	2
	ACTB	MCP	1
	ACTB	ENO1	5
	ACTB	PFN1	4
	ACTB	ANXA5	2
	ACTB	HMGB1	1
	ACTB	UL42	3
	ACTB	TXN	4
	ACTB	EEF2	1
	IK	UL49	1
	ACTB	CSRP1	1
	RPL10	UL49	1
	ACTB	EEF1A2	1
	RPL10	RPL31	2
	ACTB	PPIA	4
	RPL10	RPL35	1
	ACTB	S100A6	2
	ACTB	VIM	2
	ACTB	HNRNPA1	1
	ACTB	HSPA8	1
	TMSB4X	US11	2
	RPS27A	UL49	10
	RPS27A	US2	3
	EEF1A1	PPIA	1
	EEF1A1	H2BC15	3
	EEF1A1	US12	1
	EEF1A1	US11	5
	EEF1A1	TXN	1
	EEF1A1	EEF1A2	11
	EEF1A1	S100A6	2
	EEF1A1	VIM	2
	EEF1A1	HSPA8	1
	EEF1A1	RPL12	2
	LMO7	RIR1	1
	GLIPR2	RAP1B	1
	RPL37A	RPL8	9
	RPL37A	UL49	1
	H2AC6	H4C1	3
	H2AC6	H3-3A	5
	H2AC6	H2BC15	1
	H2AC6	UL49	2
	H2AC6	VIM	1
	H2BC13	H2BS1	1
	H2BC13	H3-3A	2
	H2BC13	H2BC15	5
	H2BC14	H4C1	1
	H2BC14	H3-3A	1
	H2BC14	H2BC15	2
	H2BC14	UL49	1
	RPL10A	RPS25	4
	RPL10A	RPL11	3
	RPL10A	RRBP1	2
	RPL10A	US11	2
	RPL10A	RPL13	4
	EIF5A	RPS25	1
	EIF5A	RPL11	1
	EIF5A	US11	1
	PPIA	US12	1
	PPIA	UL12	2
	PPIA	US11	8
	PPIA	VIM	2
	PPIA	UL42	3
	gE	SCAMP3	1
	gE	SCAMP2	1
	gE	P4HB	2
	gE	SEC22B	2
	gE	US12	1
	gE	ICP22	1
	gE	US11	1
	gE	S100A6	1
	gE	UL7	1
	gE	UL24	1
	gE	NEC2	2
	gE	SLC2A1	1
	gE	RAB6A	1
	gE	SEC61B	1
	gE	RAB2A	1
	gE	RPS27A	2
	gE	VTI1A	1
	gE	TMEM109	1
	gE	MAP1LC3B	1
	gE	RAB1B	1
	gE	GLIPR2	1
	HNRNPU	UL42	1
	PRDX1	UL42	1
	H2AC14	H3-3A	4
	H2AC14	H2BS1	1
	H2AC14	H2BC15	1
	H2AC14	UL49	3
	H2AX	H3-3A	8
	H2AX	H2BC18	1
	H2AX	UL49	3
	H2AX	H2BS1	4
	H2AX	H2BC15	10
	H2AX	H4C1	2
	CYB5B	CYB5R3	1
	CYB5B	gE	1
	CYB5B	NEC2	1
	CYB5R3	gE	2
	TMEM109	TMEM43	1
	CLIC1	US11	1
	US11	VIM	1
	US11	YBX1	1
	HMGN2	UL49	1
	CALU	P4HB	1
	CALU	gL	2
	CALU	HSPA5	6
	CALU	PPIB	2
	CALU	PDIA6	1
	CALU	gB	2
	CALU	SERPINH1	2
	P4HB	SERPINH1	17
	P4HB	PPIB	10
	P4HB	PDIA6	2
	P4HB	RCN1	2
	gL	PDIA3	4
	gL	ITGB1	1
	gL	P4HB	2
	gL	LGALS1	2
	gL	PDIA4	1
	gL	PPIB	1
	gL	SERPINH1	1
	gL	HSPA5	2
	gL	PRKCSH	1
	HSPA5	PPIB	16
	HSPA5	PDIA6	51
	HSPA5	P4HB	2
	HSPA5	SERPINH1	14
	HSPA5	PDIA3	3
	HSPA5	PDIA4	2
	PPIB	UL45	2
	PPIB	RPN2	1
	PPIB	PRKCSH	4
	PPIB	SERPINH1	7
	PPIB	RCN1	2
	CALR	CALU	1
	CALR	RPN2	2
	CALR	gB	30
	CALR	SERPINH1	26
	CALR	PDIA3	49
	CALR	US12	1
	CALR	gE	1
	CALR	ITGB1	3
	CALR	P4HB	4
	CALR	HSP90B1	4
	CALR	gL	6
	CALR	HSPA5	22
	CALR	PDIA4	4
	CALR	PPIB	21
	CALR	GANAB	2
	CALR	PDIA6	4
	CALR	RCN1	2
	gB	P4HB	14
	gB	PPIB	2
	gB	PDIA3	6
	gB	SERPINH1	4
	gB	HSPA5	20
	gB	NEC2	4
	gB	RPS27A	2
	gB	HLA-B	1
	gB	HLA-C	1
	gB	RPN2	1
	gB	ITGA5	1
	gB	LGALS1	5
	gB	PDIA4	2
	gB	PDIA6	4
	gB	RCN1	1
	gB	LMAN2	2
	gB	STT3B	1
	gB	STT3A	2
	gB	TMED9	1
	gB	HSP90B1	1
	gB	TMEM43	1
	gB	TMEM109	1
	UL49	US12	4
	UL49	XIRP1	1
	BANF1	UL49	1
	BANF1	H4C1	3
	BANF1	H3-3A	3
	LDHA	US11	1
	F3	HLA-B	1
	HLA-B	UL45	1
	CALM3	gM	2
	CALM3	gB	3
	CALM3	UL49	2
	CALM3	gE	1
	gM	S100A6	1
	gM	UL21	1
	gM	NEC2	1
	gM	RPS27A	1
	gM	RAB1B	1
	MAPK8	UL12	1
	UL12	YWHAE	3
	UL12	UL42	1
	UL12	UL49	1
	UL12	YWHAZ	4
	UL12	YWHAQ	1
	UL12	YWHAB	1
	UL12	YWHAG	1
	UL12	USP15	1
	UL12	XRCC5	1
	YWHAE	YWHAZ	3
	FKBP1A	UL12	2
	DBP	PFN1	1
	PFN1	US11	3
	PFN1	RIR1	1
	GAPDH	US11	1
	GAPDH	UL42	1
	GAPDH	TXN	1
	GAPDH	UL49	1
	GAPDH	PPIA	2
	UL42	US11	4
	UL42	UL49	13
	UL42	UL9	1
	TXN	US11	2
	TXN	UL51	1
	TXN	UL42	1
	S100A6	US11	2
	S100A6	UL54	1
	S100A6	VIM	2
	S100A6	UL42	1
	S100A6	YWHAZ	1
	S100A6	VAMP3	1
	ENO1	US11	3
	ENO1	PPIA	1
	ENO1	VIM	1
	ENO1	GAPDH	1
	ENO1	UL42	1
	NPM1	US11	8
	DUT	US11	1
	DUT	S100A6	1
	DUT	UL54	1
	DUT	H2BS1	3
	DUT	H2BC15	5
	DUT	UL42	1
	HSPA8	US11	3
	HSPA8	TXN	2
	HSPA8	US12	1
	HSPA8	TUBB	1
	HSPA8	UL42	3
	HSPA8	PPIA	1
	HSPA8	RPS3	1
	EEF2	US11	1
	EEF2	S100A6	1
	EEF2	RPL14	1
	EEF2	RPS27A	1
	EEF2	RPL12	1
	HMGA1	US11	2
	HMGA1	UL49	5
	HMGA1	UL42	5
	HMGA1	RPS8	1
	HMGA1	RPL18A	1
	CSRP1	US11	1
	PDIA3	SERPINH1	2
	RPL22	US11	1
	PDIA3	PDIA6	2
	RPL22	UL49	1
	PDIA3	PPIB	6
	RPS8	US11	1
	SERPINH1	UL45	1
	RPS21	US11	1
	PDIA6	SERPINH1	6
	EEF1A2	US11	2
	PDIA6	PRDX1	1
	RPL24	US11	1
	PDIA6	PPIB	3
	RPL24	UL49	2
	YWHAG	YWHAQ	3
	HSPB1	UL12	1
	ANXA2	S100A11	8
	ANXA2	gD	3
	ANXA2	CD44	3
	gI	PPIA	1
	ANXA2	RAP1B	1
	ANXA2	VAMP3	1
	gI	US2	1
	ANXA2	RAB1B	1
	gI	NEC2	2
	ANXA2	gI	1
	S100A11	US12	1
	S100A11	VIM	1
	gI	UL51	3
	gI	S100A6	1
	RPL3	RPL9	1
	gI	RAB6A	1
	RPL3	US11	1
	gI	RAB5C	1
	RPL9	UL49	1
	gI	RAB1B	1
	RPL4	RPL9	1
	MCP	TXN	1
	RPL4	US11	1
	UL47	UL48	6
	RPL4	VAPA	1
	RPL4	RPL7	2
	UL47	US11	1
	RPL14	RPL9	9
	UL47	UL54	1
	RPL14	RPL4	11
	RPL14	RPL3	3
	UL54	US11	1
	RPL14	RPL6	3
	TUBB	UL49	1
	RPL14	RPL18A	1
	RIR1	UL49	1
	RPL14	US11	3
	RPL14	UL49	1
	ANXA1	ANXA2	12
	CVC2	VIM	1
	ANXA1	S100A11	6
	ANXA1	ANXA5	2
	CVC2	UL42	1
	ANXA1	gE	1
	CVC2	H2BC15	1
	gD	RAP1B	1
	SEC22B	US11	1
	gD	LMAN2	1
	SEC22B	TMEM109	1
	gD	INPP5D	1
	ANXA5	UL49	1
	ANXA5	CD9	1
	gD	gI	1
	ANXA5	gD	1
	gD	LGALS1	3
	HMGB1	UL49	1
	HMGB1	HMGB2	1
	HMGB1	RPL18A	1
	gD	UL46	1
	HNRNPA1	HNRNPA2B1	8
	gD	HSPA5	1
	HNRNPA1	UL54	1
	gD	STOM	1
	HNRNPA1	US11	2
	RPL26	RPL4	6
	HNRNPA1	RPS3	1
	RPL26	US11	1
	HNRNPA1	RBMX	2
	CD44	gI	1
	HNRNPA1	RPL35	1
	CD44	gC	1
	HNRNPA1	RPL28	1
	CD44	LGALS1	2
	HNRNPA1	RPL34	1
	CD44	gD	1
	HNRNPA1	RPL26	1
	CD44	GLIPR2	1
	HNRNPA1	RPL27	1
	RPL18A	RPL4	11
	HNRNPA1	HNRNPK	2
	RPL18A	US11	1
	HNRNPA1	RPS8	2
	RPL29	RPL4	1
	HNRNPA1	HNRNPU	1
	RPL29	RPL6	2
	HNRNPA1	RPL4	1
	RPL29	US11	2
	HNRNPA1	UL42	1
	RPS19	RPS25	4
	RPS19	US11	2
	HNRNPA2B1	UL42	1
	RPS19	UL42	1
	HNRNPA2B1	HNRNPK	1
	RPS25	US11	1
	HSPA1B	HSPA8	13
	RPL13A	RPL3	2
	HSPA1B	US11	1
	RPL13A	RPL14	5
	CANX	gB	5
	RPL13A	US11	1
	CANX	PPIB	5
	RAB1B	UL47	1
	CANX	UL45	2
	CANX	gD	1
	RPL23A	RPL35	1
	CANX	TMEM109	5
	RPL23A	US11	1
	CANX	PDIA3	5
	RPL23A	RPL7A	1
	RPL35	US11	1
	ARF4	gB	1
	RPL35	UL49	4
	ARF4	gE	1
	RPL27A	RPL35	1
	ARF4	gD	1
	RPL27A	UL49	1
	RPL13	UL49	1
	RPL11	RPL35	3
	RPL13	RPL27A	1
	RPL11	RRBP1	1
	EMD	NEC2	1
	RPL11	US11	2
	RPL11	UL49	4
	RPL31	RPL35	1
	RPL31	SEC61B	1
	RPL31	RRBP1	1
	gC	LGALS1	5
	RPL31	UL49	1
	RPL18	RPL27A	1
	gC	gD	1
	RPL18	US11	1
	RPL18	UL49	1
	CD9	HLA-C	1
	RPL28	SEC61B	1
	CD9	gE	1
	RPL28	RPL4	1
	CD9	gH	1
	RPL28	US11	1
	CD9	LGALS1	1
	SEC61B	US11	3
	SEC61B	UL49	1
	RPL6	US11	11
	RPL6	RPL7	2
	UL46	VAPA	1
	RPL27	RPL34	2
	RPL27	RPL30	1
	H1-5	UL49	4
	RPL27	RPL7A	1
	H1-5	H3-3A	26
	RPL27	US11	1
	H1-5	H2BS1	9
	RPL27	UL49	2
	H1-5	H2AC20	7
	RPL34	RPL7A	3
	H1-5	H2BC15	21
	RPL34	SEC61B	1
	H1-5	H4C1	8
	RPL34	RPL8	2
	H1-5	H2AC6	1
	RPL34	UL49	1
	H1-5	H3C15	1
	RPL7A	RPL8	2
	H1-5	HMGA1	1
	RPL7A	US11	3
	H1-3	UL49	3
	RPL30	RPL34	1
	H1-3	H1-5	18
	RPL30	UL49	1
	H1-3	H2AC20	1
	CAVIN1	RPL34	1
	H1-3	H2BC15	13
	CAVIN1	UL49	2
	H1-3	H3-3A	13
	RPL8	UL49	4
	H1-3	H2AX	2
	TMED10	TMED9	4
	H1-3	H4C1	2
	HMGB2	UL49	1
	TMED9	UL45	1
	NUCB1	TMED10	3
	NUCB1	UL36	1
	RCN1	SERPINH1	1
	H3-3A	HMGA2	1
	H3-3A	H4C1	18
	H3-3A	PPIA	1
	H3-3A	H3C15	3
	EIF5	UL49	1
	H3-3A	US11	3
	EIF5	HSPA5	1
	H3-3A	UL49	33
	PABPC1	UL54	2
	H3-3A	HMGB1	1
	HSP90B1	HSPA5	29
	H3-3A	UL42	8
	HSP90B1	S100A6	1
	H3-3A	HMGA1	11
	HSP90B1	SERPINH1	4
	HMGA2	UL42	3
	HSP90B1	PDIA4	16
	H2BS1	HMGA2	1
	HSP90B1	PPIB	13
	H2BS1	H4C1	6
	HSP90B1	PDIA6	4
	H2BS1	H3-3A	9
	PDIA4	PDIA6	1
	H2BS1	HMGN2	2
	PDIA4	PPIB	12
	H2BS1	US11	2
	PDIA4	SERPINH1	1
	H2BS1	UL49	10
	RPL7	US11	2
	H2BS1	UL42	1
	H2BS1	HMGA1	5
	YWHAB	YWHAG	1
	H2BC15	HMGA2	1
	YWHAB	YWHAQ	2
	H2BC15	H2BS1	13
	H2BC15	H2BC5	4
	GANAB	SERPINH1	1
	H2BC15	H4C1	23
	GANAB	P4HB	1
	H2BC15	PPIA	1
	GANAB	gB	2
	H2BC15	RPS27A	1
	GANAB	PPIB	2
	H2BC15	HNRNPU	1
	CRYAB	HSPB1	2
	H2BC15	H2BC18	11
	CRYAB	UL49	1
	H2BC15	H3C15	2
	TAP1	US12	2
	H2BC15	H3-3A	29
	ANXA6	gM	2
	H2BC15	HMGN2	10
	ANXA6	gE	1
	H2BC15	UL12	1
	ANXA6	ITGB1	1
	H2BC15	UL49	31
	ANXA6	gI	2
	H2BC15	HMGA1	17
	ANXA6	CD44	4
	H2BC15	US12	1
	ANXA6	CD9	1
	H2BC15	RPL23A	1
	ANXA6	gD	4
	H2BC15	ICP22	1
	ANXA6	HSPA8	1
	H2BC15	US11	4
	H2BC15	HMGB1	1
	H2BC15	UL42	2
	H2BC15	UL47	1
	UL30	UL42	2
	H2BC15	HSP90B1	1
	ICP22	NEC2	3
	NEC2	PGRMC1	1
	ICP22	UL47	3
	NEC2	PGRMC2	1
	NEC2	SEC22B	1
	ICP22	NEC1	1
	NEC2	UL49	5
	NEC1	NEC2	3
	NEC2	TXN	1
	RPL12	US11	1
	NEC2	RPL13	1
	RPL12	UL49	2
	NEC2	RPL3	1
	SRP9	US11	1
	NEC2	RPL27	1
	HDLBP	US11	1
	NEC2	US11	1
	HDLBP	RPS3	1
	NEC2	UL47	1
	SET	US11	1

### Sheet: retained PPIs
	Gene A	Gene B	number XLs
	UL49	VAMP3	2
	gD	gE	2
	gE	UL47	3
	gE	UL49	7
	gD	gL	4
	gD	UL45	4
	CVC1	gE	1
	CVC1	UL49	2
	gD	UL49	4
	RAB6A	UL49	2
	F3	gB	1
	HNRNPA1	UL49	13
	gE	RAB1A	3
	gK	UL49	2
	H4C1	UL49	11
	gE	gK	3
	gE	VAMP3	3
	gM	UL49	12
	gM	UL46	1
	gM	UL47	3
	CD59	gB	3
	H3C15	UL49	2
	gM	RAB1A	1
	CD59	UL45	1
	HNRNPA2B1	UL49	6
	ICP4	UL49	1
	CD63	gB	2
	RAB1B	UL49	2
	RBMX	UL49	4
	HNRNPK	UL49	1
	B2M	gB	1
	PFN1	UL49	4
	ACTB	EEF1A1	7
	UL36	UL49	10
	UL36	UL47	3
	UL37	UL49	1
	UL41	UL49	6
	GPR107	UL45	1
	gC	gL	1
	TXN	UL49	2
	RPS28	UL49	2
	CD9	UL45	1
	GRB2	UL49	1
	CSNK2B	UL49	1
	CIRBP	UL49	1
	MAPRE1	UL49	1
	SH3BGRL3	UL49	2
	CD9	gB	8
	ACTB	UL49	8
	RTRAF	UL49	1
	UL46	UL49	15
	gL	UL45	1
	CSNK2A1	UL49	3
	S100A6	UL49	5
	UL46	UL47	1
	PDLIM7	UL49	1
	LASP1	UL49	1
	DUT	UL47	2
	DUT	UL49	3
	TMED10	UL45	1
	PPP1CA	UL49	2
	EEF1A1	UL49	3
	HSPA8	UL49	1
	RAB10	UL49	1
	EIF4H	UL49	15
	EIF4H	UL41	1
	EIF4H	UL47	1
	NCK1	UL49	1
	ARF1	UL49	2
	H2BC13	H4C1	2
	gB	gE	9
	gB	gH	4
	gB	gI	2
	H2BC13	UL49	2
	gB	SLC3A2	2
	gB	gL	11
	YWHAB	YWHAZ	5
	gB	UL45	10
	YWHAG	YWHAZ	7
	RAB1A	RAB1B	2
	RAB1A	UL49	6
	HSPB1	UL49	5
	YWHAQ	YWHAZ	6
	RAB1A	UL47	1
	gB	gD	8
	gH	gL	2
	gH	UL45	1
	gB	UL49	3
	gI	gM	1
	gB	gM	1
	gI	UL47	2
	gI	UL49	12
	S100A11	UL49	1
	EIF5A	UL49	2
	gB	NT5E	1
	PPIA	UL49	15
	UL21	UL36	3
	UL47	UL49	20
	UL21	UL47	1
	UL21	UL49	13
	gB	TM9SF2	1
	UL48	UL49	6
	gE	gM	2
	ICP22	UL49	7
	SLC3A2	UL45	1
	UL49	UL54	4
	ICP0	UL49	5
	gE	UL45	2
	UL49	YBX1	2
	gE	US2	1
	CVC2	UL49	5
	gE	gI	2
	UL49	US11	5
	UL49	US2	1
	UL49	UL51	1
	gE	UL21	1
	UL49	YWHAZ	1

### Sheet: virion-associated PPIs
	Gene A	Gene B	number XLs
	gL	H2BC13	4
	UL46	DUT	2
	UL46	GRB2	6
	UL46	EIF4H	7
	NCK2	UL49	13
	DDX3Y	UL49	5
	STX10	UL49	9
	VAMP4	UL49	5
	STX12	VTI1B	1
	UL45	TMEM87A	3
	UL49	FAM219B	5
	UL45	TM9SF2	6
	UL49	GPSM1	3
	UL49	HNRNPA3	4
	UL45	CD151	4
	UL49	RAB5C	3
	UL49	PABPC1	10
	UL49	IGF2R	1
	TSPAN6	gB	5
	UL49	EIF4A2	3
	gH	CD81	1
	gH	CD63	2
	UL49	LMBRD2	5
	UL49	PPP1CB	2
	gH	gD	4
	UL49	RAB11A	3
	UL49	SMU1	5
	UL49	LRP1	3
	UL49	SNX18	11
	HNRNPK	H4C1	1
	DDX3X	UL47	8
	UL49	EEF2	2
	DDX3X	UL46	15
	DDX3X	UL49	51
	UL49	FKBP1A	4
	US3	UL46	5
	UL49	CSRP1	3
	US3	UL49	15
	CD151	gD	1
	UL49	TRIM26	11
	UL49	CTTN	12
	gI	VAMP3	3
	gI	EIF4H	2
	gI	gK	2
	UL49	PRICKLE2	11
	gI	LMBRD1	1
	gI	UL21	4
	UL49	VTI1B	11
	CVC2	UL46	2
	CVC2	DUT	2
	CVC2	UL47	6
	UL49	TMSB10	7
	CVC2	UL36	19
	UL49	MIF	1
	UL49	STX12	6
	UL49	SNX9	8
	gE	PTTG1IP	2
	gE	LRP1	1
	UL49	YWHAB	4
	UL49	RANGAP1	8
	gE	UL41	4
	gE	gC	2
	UL49	YWHAQ	8
	UL49	YWHAG	4
	gE	gH	3
	UL49	ZC3HAV1	10
	gE	EIF4H	6
	UL49	STX8	13
	gE	VTI1B	2
	gE	DUT	2
	UL49	CSNK2A2	12
	UL49	YWHAE	16
	gE	UL46	7
	UL49	VTI1A	9
	UL49	EIF4A1	18
	gE	gL	9
	UL21	UL41	1
	UL36	HSPA8	3
	UL21	EIF4H	4
	UL36	EIF4H	11
	UL21	PDLIM7	1
	UL36	UL37	7
	UL36	PPIA	9
	ICP4	UL47	5
	ICP4	UL54	4
	UL47	ACTB	8
	UL47	PPIA	6
	UL47	PDLIM7	3
	gM	ARF1	2
	gM	PDLIM7	3
	gM	UL41	2
	H3C15	H2BC13	27
	gM	gD	3
	ANXA2	UL47	1
	ANXA2	UL49	7
	STX7	UL49	6
	CLIC1	UL49	2
	UL41	UL47	7
	TFRC	gB	2
	gB	VAMP3	5
	TFRC	UL45	1
	gB	IMPAD1	3
	gC	UL45	1
	gB	gC	2
	US10	UL54	1
	US10	ICP4	1
	US10	UL46	2
	gB	TMEM87A	2
	US10	UL49	5
	gB	FAM3C	2
	KDELR3	gB	2
	gB	CD81	5
	H4C1	H3C15	28
	gB	KIAA0319L	1
	CPD	UL45	1
	gB	GPR107	9
	gB	gK	10
	STX6	VTI1B	1
	STX6	UL49	1
	gB	CD151	10
	ICP0	EIF4H	1
	ICP0	UL46	1
