## Supplementary Table 7 for "Virion-wide interactome mapping of HSV-1 reveals maturation-dependent remodeling and convergent organization of herpesvirus tegument networks"

### Sheet: complement assay - viral titers
	condition	viral titer [IU/mL]	p-value [dunnets]
	untreated 1	91100000	<2.2E-16
	untreated 2	81500000
	untreated 3	93200000
	+serum 1	18800000	9.13e-05
	+serum 2	25100000
	+serum 3	28400000
	+serum +gH antibody 1	7600000	0.0288
	+serum +gH antibody 2	19400000
	+serum +gH antibody 3	11500000
	+serum +BRIC229 1	14100000	0.00511
	+serum +BRIC229 2	17400000
	+serum +BRIC229 3	16400000
	+serum +gH antibody +BRIC229 1	1050000	/
	+serum +gH antibody +BRIC229 2	2440000
	+serum +gH antibody +BRIC229 3	2160000
	+inact. serum +gH antibody +BRIC229 1	29400000	1.38e-07
	+inact. serum +gH antibody +BRIC229 2	37600000
	+inact. serum +gH antibody +BRIC229 3	36300000
	+gH antibody +BRIC229 1	69500000	<2.2E-16
	+gH antibody +BRIC229 2	71200000
	+gH antibody +BRIC229 3	70300000
